# Machine Learning-Assisted Pathway Optimization in Large Combinatorial Design Spaces: a p-Coumaric Acid Case Study

**DOI:** 10.1101/2025.06.13.659482

**Authors:** Paul van Lent, Rianne van der Hoek, Sara Moreno Paz, Irsan Kooi, Moniek Jonkers, Priscilla Zwartjens, Joep Schmitz, Thomas Abeel

**Affiliations:** Intelligent Systems, Delft University of Technology, van Mourik Broekmanweg, Delft, 2628XE, Zuid-Holland, Netherlands; Department of Science and Research, dsm-firmenich, Alexander Fleminglaan 1, City, 2613AX, Zuid-Holland, Netherlands; Infectious Disease and Microbiome Program, Broad Institute of MIT and Harvard, Main St., Cambridge, 02142, MA, United States of America

**Keywords:** Metabolic Engineering, Combinatorial Pathway Optimization, Strain Recommendation, Machine Learning

## Abstract

Combinatorial pathway optimization is an important tool for industrial metabolic engineering to improve titer, yield, or productivity of strains. Machine learning has been increasingly applied on many aspects of the Design-Build-Test-Learn (DBTL) cycle, an engineering framework that aims to navigate through the large landscape of theoretically possible designs using an iterative approach. While machine learning-assisted recommendation strategies have been successfully used to optimize strains, they have so far been limited to relatively small design spaces with few targeted elements. This small design space may limit key strengths of these approaches, such as strong predictive capabilities of supervised machine learning and exploration-exploitation schemes widely used in reinforcement learning and Bayesian optimization. In this work, two DBTL cycles are performed on *Saccharomyces cerevisiae* for p-coumaric acid production. We first perform a large library transformation on eighteen genes with twenty promoters, which expands the size of the combinatorial design space significantly (approximately 170 million configurations), followed by a smaller model-guided recommendation round. We use a machine learning-assisted recommendation strategy, based on the gradient bandit algorithm, parametrized to balance exploration and exploitation. We show that our recommendation strategy has a better performance than strain recommendation strategy using greedy strategies, such as feature importance-based methods. While balancing between exploration and exploitation has been shown to be important in many applications, we provide the first direct experimental illustration of this effect by recommending strains for scenarios with increasing exploitative-ness. A clear effect of the exploration-exploitation scenario on the p-coumaric acid production distribution of strains is observed, where a balanced scenario shows a higher variation in production over an exploratory or exploitative scenario. Interestingly, using an alternative top-producing parent strain with this balanced exploration-exploitation scheme gives the highest p-coumaric acid production, suggesting that model predictions outside of the training data distribution can still be used to perform successful strain recommendation. Overall, these results suggest that using machine learning-assisted strategies with balanced exploration-exploitation can be used to efficiently explore large combinatorial design spaces. The best engineered strain shows an increase in p-coumaric acid production of 137% over the parent strains and a 0.07g/g yield on glucose.
