## Supplementary material for "Machine Learning-Assisted Pathway Optimization in Large Combinatorial Design Spaces: a p-Coumaric Acid Case Study": SI_library_design_DBTL1

### Sheet: Sheet3
Nr	Host	Flank	Conn	Pro	Orf1	Ter	Conn	Pro	Orf2	Ter	Conn	Pro	Orf3	Ter	Conn	Pro	Orf	Ter	Conn	Pro	Orf	Ter	Conn	Pro	Orf	Ter	Conn	Pro	Orf	Ter	Conn	Flank
1		Sc_INT28B_FLANK5.acc	5	Sc_CHO1.pro	Atha_C4H.orf	Sc_TDH3.ter	A	Sc_RPL8A.pro	Atha_C4H.orf	Sc_TEF2.ter	B	Sc_ENO2.pro	Atha_C4H.orf	Sc_TDH1.ter	C	Agos_lox_TEF1.pro	Shyg_KanMX.orf	Agos_TEF1.ter_0002	D	Spar_TEF1.Pro	Atha_C4H.orf	Sc_PGK1.ter_0001	E	Sc_PGK1.pro_0001	Atha_C4H.orf	Sc_GPM1.ter	F	Sc_TDH3.pro	Atha_C4H.orf	Sc_TEF2.ter	G	Sc_INT28B_FLANK3.acc
2		Sc_INT28B_FLANK5.acc	5	Sc_ENO2.pro	Atha_CPR1.orf	Sc_TDH1.ter	A	Sc_CHO1.pro	Atha_CPR1.orf	Sc_TDH3.ter	B	Spar_TEF1.Pro	Atha_CPR1.orf	Sc_PGK1.ter_0001	C	Agos_lox_TEF1.pro	Shyg_KanMX.orf	Agos_TEF1.ter_0002	D	Sc_TDH3.pro	Atha_CPR1.orf	Sc_TEF2.ter	E	Sc_PGK1.pro_0001	Atha_CPR1.orf	Sc_GPM1.ter	F	Sc_RPL8A.pro	Atha_PAL1.orf	Sc_TEF2.ter	G	Sc_INT28B_FLANK3.acc
3		Sc_INT28B_FLANK5.acc	5	Sc_CHO1.pro	Atha_PAL1.orf	Sc_TDH3.ter	A	Spar_TEF1.Pro	Atha_PAL1.orf	Sc_PGK1.ter_0001	B	Sc_TDH3.pro	Atha_PAL1.orf	Sc_TEF2.ter	C	Agos_lox_TEF1.pro	Shyg_KanMX.orf	Agos_TEF1.ter_0002	D	Sc_PGK1.pro_0001	Atha_PAL1.orf	Sc_GPM1.ter	E	Sc_ENO2.pro	Atha_PAL1.orf	Sc_TDH1.ter	F	Sc_TDH3.pro	Atha_C4H.orf	Sc_TEF2.ter	G	Sc_INT28B_FLANK3.acc
4		Sc_INT28B_FLANK5.acc	5	Sc_PGK1.pro_0001	Sc_ARO4_OFP.orf_0001	Sc_GPM1.ter	A	Sc_TDH3.pro	Sc_ARO4_OFP.orf_0001	Sc_TEF2.ter	B	Sc_ENO2.pro	Sc_ARO4_OFP.orf_0001	Sc_TDH1.ter	C	Agos_lox_TEF1.pro	Shyg_KanMX.orf	Agos_TEF1.ter_0002	D	Spar_TEF1.Pro	Sc_ARO4_OFP.orf_0001	Sc_PGK1.ter_0001	E	Sc_CHO1.pro	Sc_ARO4_OFP.orf_0001	Sc_TDH3.ter	F	Sc_RPL8A.pro	Atha_PAL1.orf	Sc_TEF2.ter	G	Sc_INT28B_FLANK3.acc
5		Sc_INT28B_FLANK5.acc	5	Sc_RPL28.pro	Sc_ARO1.orf	Sc_PGK1.ter_0001	A	Sc_ACT1.pro_0001	Sc_ARO1.orf	Sc_ADH1.ter	B	Sc_PRE3.pro	Sc_ARO1.orf	Sc_ADH1.ter	C	Agos_lox_TEF1.pro	Shyg_KanMX.orf	Agos_TEF1.ter_0002	D	Sc_PFY1.pro	Sc_ARO1.orf	Sc_ADH1.ter	E	Sc_RPS3.pro	Sc_ARO1.orf	Sc_GPM1.ter	F	Sc_RPS9A.pro	Sc_ARO1.orf	Sc_TDH1.ter	G	Sc_INT28B_FLANK3.acc
6		Sc_INT28B_FLANK5.acc	5	Sc_ENO2.pro	Sc_ARO1.orf	Sc_TDH1.ter	A	Sc_CHO1.pro	Sc_ARO1.orf	Sc_TDH3.ter	B	Spar_TEF1.Pro	Sc_ARO1.orf	Sc_PGK1.ter_0001	C	Agos_lox_TEF1.pro	Shyg_KanMX.orf	Agos_TEF1.ter_0002	D	Sc_TDH3.pro	Sc_ARO1.orf	Sc_TEF2.ter	E	Sc_PGK1.pro_0001	Sc_ARO1.orf	Sc_GPM1.ter	F	Sc_RPL28.pro	Sc_ARO8.orf_0001	Sc_PGK1.ter_0001	G	Sc_INT28B_FLANK3.acc
7		Sc_INT28B_FLANK5.acc	5	Sc_RPL28.pro	Sc_ARO2.orf	Sc_PGK1.ter_0001	A	Sc_PFY1.pro	Sc_ARO2.orf	Sc_ADH1.ter	B	Sc_RPS9A.pro	Sc_ARO2.orf	Sc_TDH1.ter	C	Agos_lox_TEF1.pro	Shyg_KanMX.orf	Agos_TEF1.ter_0002	D	Sc_RPS3.pro	Sc_ARO2.orf	Sc_GPM1.ter	E	Sc_PRE3.pro	Sc_ARO2.orf	Sc_ADH1.ter	F	Sc_RPL28.pro	Sc_TKL1.orf_0001	Sc_PGK1.ter_0001	G	Sc_INT28B_FLANK3.acc
8		Sc_INT28B_FLANK5.acc	5	Sc_PGK1.pro_0001	Sc_ARO2.orf	Sc_GPM1.ter	A	Sc_TDH3.pro	Sc_ARO2.orf	Sc_TEF2.ter	B	Sc_ENO2.pro	Sc_ARO2.orf	Sc_TDH1.ter	C	Agos_lox_TEF1.pro	Shyg_KanMX.orf	Agos_TEF1.ter_0002	D	Spar_TEF1.Pro	Sc_ARO2.orf	Sc_PGK1.ter_0001	E	Sc_CHO1.pro	Sc_ARO2.orf	Sc_TDH3.ter	F	Sc_PGK1.pro_0001	Sc_TKL1.orf_0001	Sc_GPM1.ter	G	Sc_INT28B_FLANK3.acc
9		Sc_INT28B_FLANK5.acc	5	Sc_ACT1.pro_0001	Sc_ARO8.orf_0001	Sc_ADH1.ter	A	Sc_RPS9A.pro	Sc_ARO8.orf_0001	Sc_TDH1.ter	B	Sc_PFY1.pro	Sc_ARO8.orf_0001	Sc_ADH1.ter	C	Agos_lox_TEF1.pro	Shyg_KanMX.orf	Agos_TEF1.ter_0002	D	Sc_RPS3.pro	Sc_ARO8.orf_0001	Sc_GPM1.ter	E	Sc_PRE3.pro	Sc_ARO8.orf_0001	Sc_ADH1.ter	F	Sc_RPS3.pro	Sc_YHM2.orf	Sc_GPM1.ter	G	Sc_INT28B_FLANK3.acc
10		Sc_INT28B_FLANK5.acc	5	Sc_PGK1.pro_0001	Sc_ARO8.orf_0001	Sc_GPM1.ter	A	Sc_TDH3.pro	Sc_ARO8.orf_0001	Sc_TEF2.ter	B	Sc_RPL8A.pro	Sc_ARO8.orf_0001	Sc_TEF2.ter	C	Agos_lox_TEF1.pro	Shyg_KanMX.orf	Agos_TEF1.ter_0002	D	Spar_TEF1.Pro	Sc_ARO8.orf_0001	Sc_PGK1.ter_0001	E	Sc_CHO1.pro	Sc_ARO8.orf_0001	Sc_TDH3.ter	F	Sc_RPL8A.pro	Sc_YHM2.orf	Sc_TEF2.ter	G	Sc_INT28B_FLANK3.acc
11		Sc_INT28B_FLANK5.acc	5	Sc_RPL28.pro	Sc_ENO2.orf	Sc_PGK1.ter_0001	A	Sc_RPS9A.pro	Sc_ENO2.orf	Sc_TDH1.ter	B	Sc_RPS3.pro	Sc_ENO2.orf	Sc_GPM1.ter	C	Agos_lox_TEF1.pro	Shyg_KanMX.orf	Agos_TEF1.ter_0002	D	Sc_PRE3.pro	Sc_ENO2.orf	Sc_ADH1.ter	E	Sc_ACT1.pro_0001	Sc_ENO2.orf	Sc_ADH1.ter	F	Sc_TDH3.pro	Sc_ZWF1.orf	Sc_TEF2.ter	G	Sc_INT28B_FLANK3.acc
12		Sc_INT28B_FLANK5.acc	5	Sc_CHO1.pro	Sc_ENO2.orf	Sc_TDH3.ter	A	Sc_ENO2.pro	Sc_ENO2.orf	Sc_TDH1.ter	B	Sc_PGK1.pro_0001	Sc_ENO2.orf	Sc_GPM1.ter	C	Agos_lox_TEF1.pro	Shyg_KanMX.orf	Agos_TEF1.ter_0002	D	Spar_TEF1.Pro	Sc_ENO2.orf	Sc_PGK1.ter_0001	E	Sc_TDH3.pro	Sc_ENO2.orf	Sc_TEF2.ter	F	Sc_PFY1.pro	Sc_GND2.orf	Sc_ADH1.ter	G	Sc_INT28B_FLANK3.acc
13		Sc_INT28B_FLANK5.acc	5	Sc_PRE3.pro	Sc_FBA1.orf	Sc_ADH1.ter	A	Sc_RPS3.pro	Sc_FBA1.orf	Sc_GPM1.ter	B	Sc_RPL28.pro	Sc_FBA1.orf	Sc_PGK1.ter_0001	C	Agos_lox_TEF1.pro	Shyg_KanMX.orf	Agos_TEF1.ter_0002	D	Sc_ACT1.pro_0001	Sc_FBA1.orf	Sc_ADH1.ter	E	Sc_RPS9A.pro	Sc_FBA1.orf	Sc_TDH1.ter	F	Sc_TDH3.pro	Sc_ZWF1.orf	Sc_TEF2.ter	G	Sc_INT28B_FLANK3.acc
14		Sc_INT28B_FLANK5.acc	5	Sc_TDH3.pro	Sc_FBA1.orf	Sc_TEF2.ter	A	Sc_ENO2.pro	Sc_FBA1.orf	Sc_TDH1.ter	B	Sc_RPL8A.pro	Sc_FBA1.orf	Sc_TEF2.ter	C	Agos_lox_TEF1.pro	Shyg_KanMX.orf	Agos_TEF1.ter_0002	D	Sc_CHO1.pro	Sc_FBA1.orf	Sc_TDH3.ter	E	Sc_PGK1.pro_0001	Sc_FBA1.orf	Sc_GPM1.ter	F	Sc_RPS9A.pro	Sc_ARO1.orf	Sc_TDH1.ter	G	Sc_INT28B_FLANK3.acc
15		Sc_INT28B_FLANK5.acc	5	Sc_RPL28.pro	Sc_PHA2.orf	Sc_PGK1.ter_0001	A	Sc_RPS9A.pro	Sc_PHA2.orf	Sc_TDH1.ter	B	Sc_PRE3.pro	Sc_PHA2.orf	Sc_ADH1.ter	C	Agos_lox_TEF1.pro	Shyg_KanMX.orf	Agos_TEF1.ter_0002	D	Sc_PFY1.pro	Sc_PHA2.orf	Sc_ADH1.ter	E	Sc_RPS3.pro	Sc_PHA2.orf	Sc_GPM1.ter	F	Sc_RPL28.pro	Sc_ARO8.orf_0001	Sc_PGK1.ter_0001	G	Sc_INT28B_FLANK3.acc
16		Sc_INT28B_FLANK5.acc	5	Sc_RPL8A.pro	Sc_PHA2.orf	Sc_TEF2.ter	A	Sc_TDH3.pro	Sc_PHA2.orf	Sc_TEF2.ter	B	Spar_TEF1.Pro	Sc_PHA2.orf	Sc_PGK1.ter_0001	C	Agos_lox_TEF1.pro	Shyg_KanMX.orf	Agos_TEF1.ter_0002	D	Sc_CHO1.pro	Sc_PHA2.orf	Sc_TDH3.ter	E	Sc_ENO2.pro	Sc_PHA2.orf	Sc_TDH1.ter	F	Sc_RPL28.pro	Sc_TKL1.orf_0001	Sc_PGK1.ter_0001	G	Sc_INT28B_FLANK3.acc
17		Sc_INT28B_FLANK5.acc	5	Sc_PFY1.pro	Sc_RKI1.orf_0002	Sc_ADH1.ter	A	Sc_PRE3.pro	Sc_RKI1.orf_0002	Sc_ADH1.ter	B	Sc_RPL28.pro	Sc_RKI1.orf_0002	Sc_PGK1.ter_0001	C	Agos_lox_TEF1.pro	Shyg_KanMX.orf	Agos_TEF1.ter_0002	D	Sc_ACT1.pro_0001	Sc_RKI1.orf_0002	Sc_ADH1.ter	E	Sc_RPS3.pro	Sc_RKI1.orf_0002	Sc_GPM1.ter	F	Sc_PGK1.pro_0001	Sc_TKL1.orf_0001	Sc_GPM1.ter	G	Sc_INT28B_FLANK3.acc
18		Sc_INT28B_FLANK5.acc	5	Sc_TDH3.pro	Sc_RKI1.orf_0002	Sc_TEF2.ter	A	Sc_PGK1.pro_0001	Sc_RKI1.orf_0002	Sc_GPM1.ter	B	Sc_CHO1.pro	Sc_RKI1.orf_0002	Sc_TDH3.ter	C	Agos_lox_TEF1.pro	Shyg_KanMX.orf	Agos_TEF1.ter_0002	D	Sc_RPL8A.pro	Sc_RKI1.orf_0002	Sc_TEF2.ter	E	Sc_ENO2.pro	Sc_RKI1.orf_0002	Sc_TDH1.ter	F	Sc_RPS3.pro	Sc_YHM2.orf	Sc_GPM1.ter	G	Sc_INT28B_FLANK3.acc
19		Sc_INT28B_FLANK5.acc	5	Sc_RPS3.pro	Sc_TKL1.orf_0001	Sc_GPM1.ter	A	Sc_PRE3.pro	Sc_TKL1.orf_0001	Sc_ADH1.ter	B	Sc_RPS9A.pro	Sc_TKL1.orf_0001	Sc_TDH1.ter	C	Agos_lox_TEF1.pro	Shyg_KanMX.orf	Agos_TEF1.ter_0002	D	Sc_PFY1.pro	Sc_TKL1.orf_0001	Sc_ADH1.ter	E	Sc_ACT1.pro_0001	Sc_TKL1.orf_0001	Sc_ADH1.ter	F	Sc_RPL8A.pro	Sc_YHM2.orf	Sc_TEF2.ter	G	Sc_INT28B_FLANK3.acc
20		Sc_INT28B_FLANK5.acc	5	Spar_TEF1.Pro	Sc_TKL1.orf_0001	Sc_PGK1.ter_0001	A	Sc_CHO1.pro	Sc_TKL1.orf_0001	Sc_TDH3.ter	B	Sc_RPL8A.pro	Sc_TKL1.orf_0001	Sc_TEF2.ter	C	Agos_lox_TEF1.pro	Shyg_KanMX.orf	Agos_TEF1.ter_0002	D	Sc_TDH3.pro	Sc_TKL1.orf_0001	Sc_TEF2.ter	E	Sc_ENO2.pro	Sc_TKL1.orf_0001	Sc_TDH1.ter	F	Sc_TDH3.pro	Sc_ZWF1.orf	Sc_TEF2.ter	G	Sc_INT28B_FLANK3.acc
21		Sc_INT28B_FLANK5.acc	5	Sc_ACT1.pro_0001	Sc_YHM2.orf	Sc_ADH1.ter	A	Sc_RPS9A.pro	Sc_YHM2.orf	Sc_TDH1.ter	B	Sc_RPL28.pro	Sc_YHM2.orf	Sc_PGK1.ter_0001	C	Agos_lox_TEF1.pro	Shyg_KanMX.orf	Agos_TEF1.ter_0002	D	Sc_PRE3.pro	Sc_YHM2.orf	Sc_ADH1.ter	E	Sc_PFY1.pro	Sc_YHM2.orf	Sc_ADH1.ter	F	Sc_PFY1.pro	Sc_GND2.orf	Sc_ADH1.ter	G	Sc_INT28B_FLANK3.acc
22		Sc_INT28B_FLANK5.acc	5	Sc_TDH3.pro	Sc_YHM2.orf	Sc_TEF2.ter	A	Sc_ENO2.pro	Sc_YHM2.orf	Sc_TDH1.ter	B	Sc_CHO1.pro	Sc_YHM2.orf	Sc_TDH3.ter	C	Agos_lox_TEF1.pro	Shyg_KanMX.orf	Agos_TEF1.ter_0002	D	Spar_TEF1.Pro	Sc_YHM2.orf	Sc_PGK1.ter_0001	E	Sc_PGK1.pro_0001	Sc_YHM2.orf	Sc_GPM1.ter	F	Sc_PFY1.pro	Sc_GND2.orf	Sc_ADH1.ter	G	Sc_INT28B_FLANK3.acc
23		Sc_INT28B_FLANK5.acc	5	Sc_PRE3.pro	Sc_ZWF1.orf	Sc_ADH1.ter	A	Sc_RPL28.pro	Sc_ZWF1.orf	Sc_PGK1.ter_0001	B	Sc_ACT1.pro_0001	Sc_ZWF1.orf	Sc_ADH1.ter	C	Agos_lox_TEF1.pro	Shyg_KanMX.orf	Agos_TEF1.ter_0002	D	Sc_RPS3.pro	Sc_ZWF1.orf	Sc_GPM1.ter	E	Sc_RPS9A.pro	Sc_ZWF1.orf	Sc_TDH1.ter	F	Sc_RPS9A.pro	Sc_ARO1.orf	Sc_TDH1.ter	G	Sc_INT28B_FLANK3.acc
24		Sc_INT28B_FLANK5.acc	5	Sc_CHO1.pro	Sc_ZWF1.orf	Sc_TDH3.ter	A	Sc_RPL8A.pro	Sc_ZWF1.orf	Sc_TEF2.ter	B	Sc_ENO2.pro	Sc_ZWF1.orf	Sc_TDH1.ter	C	Agos_lox_TEF1.pro	Shyg_KanMX.orf	Agos_TEF1.ter_0002	D	Spar_TEF1.Pro	Sc_ZWF1.orf	Sc_PGK1.ter_0001	E	Sc_PGK1.pro_0001	Sc_ZWF1.orf	Sc_GPM1.ter	F	Sc_RPL28.pro	Sc_ARO8.orf_0001	Sc_PGK1.ter_0001	G	Sc_INT28B_FLANK3.acc
25		Sc_INT28B_FLANK5.acc	5	Sc_RPL28.pro	Sc_SOL3.orf_0001	Sc_PGK1.ter_0001	A	Sc_RPS3.pro	Sc_SOL3.orf_0001	Sc_GPM1.ter	B	Sc_PRE3.pro	Sc_SOL3.orf_0001	Sc_ADH1.ter	C	Agos_lox_TEF1.pro	Shyg_KanMX.orf	Agos_TEF1.ter_0002	D	Sc_PGK1.pro_0001	Sc_SOL3.orf_0001	Sc_GPM1.ter	E	Sc_ACT1.pro_0001	Sc_SOL3.orf_0001	Sc_ADH1.ter	F	Sc_RPL28.pro	Sc_TKL1.orf_0001	Sc_PGK1.ter_0001	G	Sc_INT28B_FLANK3.acc
26		Sc_INT28B_FLANK5.acc	5	Sc_ENO2.pro	Sc_SOL4.orf	Sc_TDH1.ter	A	Agos_lox_TEF1.pro	Sc_SOL4.orf	Agos_TEF1.ter_0002	B	Spar_TEF1.Pro	Sc_SOL4.orf	Sc_PGK1.ter_0001	C	Agos_lox_TEF1.pro	Shyg_KanMX.orf	Agos_TEF1.ter_0002	D	Sc_RPS9A.pro	Sc_SOL4.orf	Sc_TDH1.ter	E	Sc_CHO1.pro	Sc_SOL4.orf	Sc_TDH3.ter	F	Sc_PGK1.pro_0001	Sc_TKL1.orf_0001	Sc_GPM1.ter	G	Sc_INT28B_FLANK3.acc
27		Sc_INT28B_FLANK5.acc	5	Sc_RPL28.pro	Sc_GND1.orf	Sc_PGK1.ter_0001	A	Sc_RPS3.pro	Sc_GND1.orf	Sc_GPM1.ter	B	Sc_PRE3.pro	Sc_GND1.orf	Sc_ADH1.ter	C	Agos_lox_TEF1.pro	Shyg_KanMX.orf	Agos_TEF1.ter_0002	D	Sc_RPS9A.pro	Sc_GND2.orf	Sc_TDH1.ter	E	Sc_ACT1.pro_0001	Sc_GND1.orf	Sc_ADH1.ter	F	Sc_RPS3.pro	Sc_YHM2.orf	Sc_GPM1.ter	G	Sc_INT28B_FLANK3.acc
28		Sc_INT28B_FLANK5.acc	5	Sc_ENO2.pro	Sc_GND2.orf	Sc_TDH1.ter	A	Agos_lox_TEF1.pro	Sc_GND2.orf	Agos_TEF1.ter_0002	B	Spar_TEF1.Pro	Sc_GND2.orf	Sc_PGK1.ter_0001	C	Agos_lox_TEF1.pro	Shyg_KanMX.orf	Agos_TEF1.ter_0002	D	Sc_PGK1.pro_0001	Sc_GND1.orf	Sc_GPM1.ter	E	Sc_CHO1.pro	Sc_GND2.orf	Sc_TDH3.ter	F	Sc_RPL8A.pro	Sc_YHM2.orf	Sc_TEF2.ter	G	Sc_INT28B_FLANK3.acc
