## Supplementary material for "Machine Learning-Assisted Pathway Optimization in Large Combinatorial Design Spaces: a p-Coumaric Acid Case Study": SI_DoE_design_DBTL2

host	name	transformation	aliases	Optional_column_1	Optional_column_2	Optional_column_3	leadFlank	leadConnector_0	dsmNumber_0	promoter_0	orf_0	terminator_0	tailConnector_0	dsmNumber_1	promoter_1	orf_1	terminator_1	tailConnector_1	dsmNumber_2	promoter_2	orf_2	terminator_2	tailConnector_2	dsmNumber_3	promoter_3	orf_3	terminator_3	tailConnector_3	dsmNumber_4	promoter_4	orf_4	terminator_4	tailConnector_4	dsmNumber_5	promoter_5	orf_5	terminator_5	tailConnector_5	tailFlank
SHK0066	pDSM089119	TRF011387		alpha=0	1.0539429	#1	Sc_INT28B_FLANK5.acc	A	pDSM088952	Sc_VMA6.pro	Sc_FBA1.orf	Sc_TDH1.ter	B	pDSM088953	Sc_PGK1.pro_0001	Ec_AROL.orf	Sc_TEF2.ter	C	pDSM000934	Agos_lox_TEF1.pro	Shyg_KanMX.orf	Agos_TEF1.ter_0002	D	pDSM088954	Sc_CHO1.pro	Sc_ARO2.orf	Sc_PGK1.ter_0001	E	pDSM088955	Sc_ENO2.pro	Sc_ARO1.orf	Sc_GPM1.ter	F						Sc_INT28B_FLANK3.acc
SHK0066	pDSM089120	TRF011388		alpha=0	0.822824	#2	Sc_INT28B_FLANK5.acc	A	pDSM088956	Sc_RPS3.pro	Atha_PAL1.orf	Sc_TDH1.ter	B	pDSM088957	Sc_RPL28.pro	Sc_SOL4.orf	Sc_TEF2.ter	C	pDSM000934	Agos_lox_TEF1.pro	Shyg_KanMX.orf	Agos_TEF1.ter_0002	D	pDSM088958	Sc_RPL8A.pro	Sc_ARO1.orf	Sc_PGK1.ter_0001	E	pDSM088959	Sc_RPS9A.pro	Sc_GND2.orf	Sc_GPM1.ter	F						Sc_INT28B_FLANK3.acc
SHK0066	pDSM089121	TRF011389		alpha=0	0.9346802	#3	Sc_INT28B_FLANK5.acc	A	pDSM088960	Sc_VMA6.pro	Atha_C4H.orf	Sc_TDH1.ter	B	pDSM088961	Sc_PXR1.pro	Sc_ARO1.orf	Sc_TEF2.ter	C	pDSM000934	Agos_lox_TEF1.pro	Shyg_KanMX.orf	Agos_TEF1.ter_0002	D	pDSM088962	Sc_PFY1.pro	Atha_CPR1.orf	Sc_PGK1.ter_0001	E	pDSM088963	Sc_MYO4.pro	Sc_ENO2.orf	Sc_GPM1.ter	F						Sc_INT28B_FLANK3.acc
SHK0066	pDSM089122	TRF011390		alpha=0	1.3085599	#4	Sc_INT28B_FLANK5.acc	A	pDSM088964	Sc_VMA6.pro	Sc_ARO4_OFP.orf_0001	Sc_TDH1.ter	B	pDSM088965	Sc_RPL28.pro	Sc_GND2.orf	Sc_TEF2.ter	C	pDSM000934	Agos_lox_TEF1.pro	Shyg_KanMX.orf	Agos_TEF1.ter_0002	D	pDSM088966	Sc_CHO1.pro	Sc_ZWF1.orf	Sc_PGK1.ter_0001	E	pDSM088967	Sc_ENO2.pro	Atha_PAL1.orf	Sc_GPM1.ter	F						Sc_INT28B_FLANK3.acc
SHK0066	pDSM089124	TRF011391		alpha=0	1.4083387	#6	Sc_INT28B_FLANK5.acc	A	pDSM088972	Sc_CHO1.pro	Atha_C4H.orf	Sc_TDH1.ter	B	pDSM088973	Sc_RPL8A.pro	Sc_PHA2.orf	Sc_TEF2.ter	C	pDSM000934	Agos_lox_TEF1.pro	Shyg_KanMX.orf	Agos_TEF1.ter_0002	D	pDSM088962	Sc_PFY1.pro	Atha_CPR1.orf	Sc_PGK1.ter_0001	E	pDSM088974	Sc_ENO2.pro	Sc_SOL4.orf	Sc_GPM1.ter	F						Sc_INT28B_FLANK3.acc
SHK0066	pDSM089125	TRF011392		alpha=0	1.1682329	#7	Sc_INT28B_FLANK5.acc	A	pDSM088968	Sc_PFY1.pro	Ec_AROL.orf	Sc_TDH1.ter	B	pDSM088975	Sc_RPL8A.pro	Sc_ENO2.orf	Sc_TEF2.ter	C	pDSM000934	Agos_lox_TEF1.pro	Shyg_KanMX.orf	Agos_TEF1.ter_0002	D	pDSM088976	Spar_TEF1.pro	Sc_TKL1.orf_0001	Sc_PGK1.ter_0001	E	pDSM088967	Sc_ENO2.pro	Atha_PAL1.orf	Sc_GPM1.ter	F						Sc_INT28B_FLANK3.acc
SHK0066	pDSM089126	TRF011393		alpha=0	1.4277025	#8	Sc_INT28B_FLANK5.acc	A	pDSM088977	Sc_ENO2.pro	Sc_ARO4_OFP.orf_0001	Sc_TDH1.ter	B	pDSM088978	Sc_CHO1.pro	Atha_C4H.orf	Sc_TEF2.ter	C	pDSM000934	Agos_lox_TEF1.pro	Shyg_KanMX.orf	Agos_TEF1.ter_0002	D	pDSM088979	Sc_PXR1.pro	Sc_ARO8.orf_0001	Sc_PGK1.ter_0001	E	pDSM088980	Sc_RPS9A.pro	Sc_FBA1.orf	Sc_GPM1.ter	F						Sc_INT28B_FLANK3.acc
SHK0066	pDSM089127	TRF011394		alpha=0	1.351066	#9	Sc_INT28B_FLANK5.acc	A	pDSM088952	Sc_VMA6.pro	Sc_FBA1.orf	Sc_TDH1.ter	B	pDSM088981	Sc_RPL28.pro	Sc_PHA2.orf	Sc_TEF2.ter	C	pDSM000934	Agos_lox_TEF1.pro	Shyg_KanMX.orf	Agos_TEF1.ter_0002	D	pDSM088982	Sc_PXR1.pro	Sc_TKL1.orf_0001	Sc_PGK1.ter_0001	E	pDSM088983	Sc_CHO1.pro	Sc_ZWF1.orf	Sc_GPM1.ter	F						Sc_INT28B_FLANK3.acc
SHK0066	pDSM089128	TRF011395		alpha=0	1.0253303	#10	Sc_INT28B_FLANK5.acc	A	pDSM088984	Sc_VMA6.pro	Sc_RKI1.orf_0002	Sc_TDH1.ter	B	pDSM088985	Sc_CHO1.pro	Sc_ZWF1.orf	Sc_TEF2.ter	C	pDSM000934	Agos_lox_TEF1.pro	Shyg_KanMX.orf	Agos_TEF1.ter_0002	D	pDSM088986	Sc_RPL8A.pro	Sc_ARO2.orf	Sc_PGK1.ter_0001	E	pDSM088987	Sc_ENO2.pro	Sc_GND1.orf	Sc_GPM1.ter	F						Sc_INT28B_FLANK3.acc
SHK0066	pDSM089129	TRF011396		alpha=0	0.8462265	#11	Sc_INT28B_FLANK5.acc	A	pDSM088952	Sc_VMA6.pro	Sc_FBA1.orf	Sc_TDH1.ter	B	pDSM088975	Sc_RPL8A.pro	Sc_ENO2.orf	Sc_TEF2.ter	C	pDSM000934	Agos_lox_TEF1.pro	Shyg_KanMX.orf	Agos_TEF1.ter_0002	D	pDSM088988	Spar_TEF1.pro	Sc_SOL3.orf_0001	Sc_PGK1.ter_0001	E	pDSM088974	Sc_ENO2.pro	Sc_SOL4.orf	Sc_GPM1.ter	F						Sc_INT28B_FLANK3.acc
SHK0066	pDSM089130	TRF011397		alpha=0	1.2210267	#12	Sc_INT28B_FLANK5.acc	A	pDSM088989	Sc_RPL28.pro	Atha_C4H.orf	Sc_TDH1.ter	B	pDSM082601	Sc_RPL8A.pro	Sc_FBA1.orf	Sc_TEF2.ter	C	pDSM000934	Agos_lox_TEF1.pro	Shyg_KanMX.orf	Agos_TEF1.ter_0002	D	pDSM088990	Sc_ENO2.pro	Atha_PAL1.orf	Sc_PGK1.ter_0001	E	pDSM088991	Spar_TEF1.pro	Sc_GND1.orf	Sc_GPM1.ter	F						Sc_INT28B_FLANK3.acc
SHK0066	pDSM089131	TRF011398		alpha=0	0.8971793	#13	Sc_INT28B_FLANK5.acc	A	pDSM088992	Sc_PXR1.pro	Sc_ARO1.orf	Sc_TDH1.ter	B	pDSM088993	Sc_PFY1.pro	Sc_SOL3.orf_0001	Sc_TEF2.ter	C	pDSM000934	Agos_lox_TEF1.pro	Shyg_KanMX.orf	Agos_TEF1.ter_0002	D	pDSM088994	Sc_RPL28.pro	Sc_RKI1.orf_0002	Sc_PGK1.ter_0001	E	pDSM088995	Sc_RPL8A.pro	Sc_FBA1.orf	Sc_GPM1.ter	F						Sc_INT28B_FLANK3.acc
SHK0066	pDSM089132	TRF011399		alpha=0	1.635814	#14	Sc_INT28B_FLANK5.acc	A	pDSM088996	Sc_PGK1.pro_0001	Sc_ARO4_OFP.orf_0001	Sc_TDH1.ter	B	pDSM088981	Sc_RPL28.pro	Sc_PHA2.orf	Sc_TEF2.ter	C	pDSM000934	Agos_lox_TEF1.pro	Shyg_KanMX.orf	Agos_TEF1.ter_0002	D	pDSM088997	Sc_RPL8A.pro	Sc_ARO8.orf_0001	Sc_PGK1.ter_0001	E	pDSM088980	Sc_RPS9A.pro	Sc_FBA1.orf	Sc_GPM1.ter	F						Sc_INT28B_FLANK3.acc
SHK0066	pDSM089133	TRF011400		alpha=0	1.1453668	#15	Sc_INT28B_FLANK5.acc	A	pDSM088960	Sc_VMA6.pro	Atha_C4H.orf	Sc_TDH1.ter	B	pDSM088998	Sc_PFY1.pro	Sc_ZWF1.orf	Sc_TEF2.ter	C	pDSM000934	Agos_lox_TEF1.pro	Shyg_KanMX.orf	Agos_TEF1.ter_0002	D	pDSM088999	Sc_RPL28.pro	Sc_GND1.orf	Sc_PGK1.ter_0001	E	pDSM088971	Sc_PGK1.pro_0001	Sc_RKI1.orf_0002	Sc_GPM1.ter	F						Sc_INT28B_FLANK3.acc
SHK0066	pDSM089905	TRF011401		alpha=0	1.1291583	#16	Sc_INT28B_FLANK5.acc	A	pDSM088989	Sc_RPL28.pro	Atha_C4H.orf	Sc_TDH1.ter	B	pDSM082547	Sc_PRE3.pro	Sc_ARO1.orf	Sc_ADH1.ter	C	pDSM000934	Agos_lox_TEF1.pro	Shyg_KanMX.orf	Agos_TEF1.ter_0002	D	pDSM088988	Spar_TEF1.pro	Sc_SOL3.orf_0001	Sc_PGK1.ter_0001	E	pDSM088971	Sc_PGK1.pro_0001	Sc_RKI1.orf_0002	Sc_GPM1.ter	F						Sc_INT28B_FLANK3.acc
SHK0066	pDSM089135	TRF011402		alpha=0	1.3610433	#17	Sc_INT28B_FLANK5.acc	A	pDSM088996	Sc_PGK1.pro_0001	Sc_ARO4_OFP.orf_0001	Sc_TDH1.ter	B	pDSM089001	Sc_RPS9A.pro	Ec_AROL.orf	Sc_TEF2.ter	C	pDSM000934	Agos_lox_TEF1.pro	Shyg_KanMX.orf	Agos_TEF1.ter_0002	D	pDSM089002	Sc_ENO2.pro	Atha_CPR1.orf	Sc_PGK1.ter_0001	E	pDSM089003	Sc_VMA6.pro	Sc_FBA1.orf	Sc_GPM1.ter	F						Sc_INT28B_FLANK3.acc
SHK0066	pDSM089136	TRF011403		alpha=0	1.1937443	#18	Sc_INT28B_FLANK5.acc	A	pDSM089004	Sc_RPL28.pro	Sc_GND1.orf	Sc_TDH1.ter	B	pDSM088993	Sc_PFY1.pro	Sc_SOL3.orf_0001	Sc_TEF2.ter	C	pDSM000934	Agos_lox_TEF1.pro	Shyg_KanMX.orf	Agos_TEF1.ter_0002	D	pDSM089005	Sc_RPS9A.pro	Sc_YHM2.orf	Sc_PGK1.ter_0001	E	pDSM088971	Sc_PGK1.pro_0001	Sc_RKI1.orf_0002	Sc_GPM1.ter	F						Sc_INT28B_FLANK3.acc
SHK0066	pDSM089137	TRF011404		alpha=0	1.5993595	#19	Sc_INT28B_FLANK5.acc	A	pDSM089006	Sc_VMA6.pro	Atha_PAL1.orf	Sc_TDH1.ter	B	pDSM089007	Sc_TDH3.pro	Sc_PHA2.orf	Sc_TEF2.ter	C	pDSM000934	Agos_lox_TEF1.pro	Shyg_KanMX.orf	Agos_TEF1.ter_0002	D	pDSM088986	Sc_RPL8A.pro	Sc_ARO2.orf	Sc_PGK1.ter_0001	E	pDSM089008	Spar_TEF1.pro	Sc_TKL1.orf_0001	Sc_GPM1.ter	F						Sc_INT28B_FLANK3.acc
SHK0066	pDSM089138	TRF011405		alpha=0	0.9346802	#20	Sc_INT28B_FLANK5.acc	A	pDSM088992	Sc_PXR1.pro	Sc_ARO1.orf	Sc_TDH1.ter	B	pDSM089009	Sc_VMA6.pro	Sc_PHA2.orf	Sc_TEF2.ter	C	pDSM000934	Agos_lox_TEF1.pro	Shyg_KanMX.orf	Agos_TEF1.ter_0002	D	pDSM089010	Sc_PFY1.pro	Sc_GND1.orf	Sc_PGK1.ter_0001	E	pDSM089011	Sc_RPL28.pro	Sc_SOL3.orf_0001	Sc_GPM1.ter	F						Sc_INT28B_FLANK3.acc
SHK0066	pDSM089973	TRF011406		alpha=0	1.0980679	#21	Sc_INT28B_FLANK5.acc	A	pDSM089012	Sc_RPS3.pro	Sc_ARO4_OFP.orf_0001	Sc_TDH1.ter	B	pDSM089013	Sc_RPL8A.pro	Sc_YHM2.orf	Sc_TEF2.ter	C	pDSM000934	Agos_lox_TEF1.pro	Shyg_KanMX.orf	Agos_TEF1.ter_0002	D	pDSM089014	Sc_PGK1.pro_0001	Ec_AROL.orf	Sc_PGK1.ter_0001	E	pDSM082585	Sc_ACT1.pro_0001	Sc_ENO2.orf	Sc_ADH1.ter	F						Sc_INT28B_FLANK3.acc
SHK0066	pDSM089140	TRF011407		alpha=0	1.2657698	#22	Sc_INT28B_FLANK5.acc	A	pDSM089016	Sc_RPL8A.pro	Sc_ARO4_OFP.orf_0001	Sc_TDH1.ter	B	pDSM089017	Spar_TEF1.pro	Sc_GND2.orf	Sc_TEF2.ter	C	pDSM000934	Agos_lox_TEF1.pro	Shyg_KanMX.orf	Agos_TEF1.ter_0002	D	pDSM089018	Sc_CHO1.pro	Sc_SOL4.orf	Sc_PGK1.ter_0001	E	pDSM089019	Sc_RPS9A.pro	Sc_YHM2.orf	Sc_GPM1.ter	F						Sc_INT28B_FLANK3.acc
SHK0066	pDSM089141	TRF011408		alpha=0	1.0041755	#23	Sc_INT28B_FLANK5.acc	A	pDSM088964	Sc_VMA6.pro	Sc_ARO4_OFP.orf_0001	Sc_TDH1.ter	B	pDSM089020	Sc_ENO2.pro	Atha_C4H.orf	Sc_TEF2.ter	C	pDSM000934	Agos_lox_TEF1.pro	Shyg_KanMX.orf	Agos_TEF1.ter_0002	D	pDSM089014	Sc_PGK1.pro_0001	Ec_AROL.orf	Sc_PGK1.ter_0001	E	pDSM088959	Sc_RPS9A.pro	Sc_GND2.orf	Sc_GPM1.ter	F						Sc_INT28B_FLANK3.acc
SHK0066	pDSM089142	TRF011409		alpha=0	1.0432458	#24	Sc_INT28B_FLANK5.acc	A	pDSM089021	Sc_ACT1.pro_0001	Atha_CPR1.orf	Sc_TDH1.ter	B	pDSM088975	Sc_RPL8A.pro	Sc_ENO2.orf	Sc_TEF2.ter	C	pDSM000934	Agos_lox_TEF1.pro	Shyg_KanMX.orf	Agos_TEF1.ter_0002	D	pDSM089022	Sc_RPS3.pro	Sc_ARO2.orf	Sc_PGK1.ter_0001	E	pDSM089019	Sc_RPS9A.pro	Sc_YHM2.orf	Sc_GPM1.ter	F						Sc_INT28B_FLANK3.acc
SHK0066	pDSM089143	TRF011410		alpha=0	1.4739889	#25	Sc_INT28B_FLANK5.acc	A	pDSM089023	Spar_TEF1.pro	Sc_ARO1.orf	Sc_TDH1.ter	B	pDSM088981	Sc_RPL28.pro	Sc_PHA2.orf	Sc_TEF2.ter	C	pDSM000934	Agos_lox_TEF1.pro	Shyg_KanMX.orf	Agos_TEF1.ter_0002	D	pDSM088990	Sc_ENO2.pro	Atha_PAL1.orf	Sc_PGK1.ter_0001	E	pDSM088971	Sc_PGK1.pro_0001	Sc_RKI1.orf_0002	Sc_GPM1.ter	F						Sc_INT28B_FLANK3.acc
SHK0066	pDSM089974	TRF011411		alpha=2.5	1.3049219	#26	Sc_INT28B_FLANK5.acc	A	pDSM089016	Sc_RPL8A.pro	Sc_ARO4_OFP.orf_0001	Sc_TDH1.ter	B	pDSM089024	Sc_RPS9A.pro	Sc_TKL1.orf_0001	Sc_TEF2.ter	C	pDSM000934	Agos_lox_TEF1.pro	Shyg_KanMX.orf	Agos_TEF1.ter_0002	D	pDSM082590	Spar_TEF1.pro	Sc_ENO2.orf	Sc_PGK1.ter_0001	E	pDSM089026	Sc_VMA6.pro	Sc_RKI1.orf_0002	Sc_GPM1.ter	F						Sc_INT28B_FLANK3.acc
SHK0066	pDSM089975	TRF011412		alpha=2.5	1.5554925	#27	Sc_INT28B_FLANK5.acc	A	pDSM082582	Sc_RPS9A.pro	Sc_ENO2.orf	Sc_TDH1.ter	B	pDSM088981	Sc_RPL28.pro	Sc_PHA2.orf	Sc_TEF2.ter	C	pDSM000934	Agos_lox_TEF1.pro	Shyg_KanMX.orf	Agos_TEF1.ter_0002	D	pDSM089028	Sc_ENO2.pro	Sc_ARO2.orf	Sc_PGK1.ter_0001	E	pDSM088983	Sc_CHO1.pro	Sc_ZWF1.orf	Sc_GPM1.ter	F						Sc_INT28B_FLANK3.acc
SHK0066	pDSM089151	TRF011413		alpha=2.5	1.3610433	#28	Sc_INT28B_FLANK5.acc	A	pDSM088996	Sc_PGK1.pro_0001	Sc_ARO4_OFP.orf_0001	Sc_TDH1.ter	B	pDSM089029	Sc_PXR1.pro	Sc_ARO8.orf_0001	Sc_TEF2.ter	C	pDSM000934	Agos_lox_TEF1.pro	Shyg_KanMX.orf	Agos_TEF1.ter_0002	D	pDSM088962	Sc_PFY1.pro	Atha_CPR1.orf	Sc_PGK1.ter_0001	E	pDSM089030	Sc_VMA6.pro	Atha_C4H.orf	Sc_GPM1.ter	F						Sc_INT28B_FLANK3.acc
SHK0066	pDSM089152	TRF011414		alpha=2.5	1.3049219	#29	Sc_INT28B_FLANK5.acc	A	pDSM089016	Sc_RPL8A.pro	Sc_ARO4_OFP.orf_0001	Sc_TDH1.ter	B	pDSM089031	Sc_VMA6.pro	Sc_YHM2.orf	Sc_TEF2.ter	C	pDSM000934	Agos_lox_TEF1.pro	Shyg_KanMX.orf	Agos_TEF1.ter_0002	D	pDSM089032	Sc_RPL28.pro	Atha_C4H.orf	Sc_PGK1.ter_0001	E	pDSM089033	Sc_PXR1.pro	Sc_FBA1.orf	Sc_GPM1.ter	F						Sc_INT28B_FLANK3.acc
SHK0066	pDSM089153	TRF011415		alpha=2.5	1.3845088	#30	Sc_INT28B_FLANK5.acc	A	pDSM088992	Sc_PXR1.pro	Sc_ARO1.orf	Sc_TDH1.ter	B	pDSM088981	Sc_RPL28.pro	Sc_PHA2.orf	Sc_TEF2.ter	C	pDSM000934	Agos_lox_TEF1.pro	Shyg_KanMX.orf	Agos_TEF1.ter_0002	D	pDSM089034	Sc_VMA6.pro	Sc_FBA1.orf	Sc_PGK1.ter_0001	E	pDSM088991	Spar_TEF1.pro	Sc_GND1.orf	Sc_GPM1.ter	F						Sc_INT28B_FLANK3.acc
SHK0066	pDSM089154	TRF011416		alpha=2.5	1.3648207	#31	Sc_INT28B_FLANK5.acc	A	pDSM088996	Sc_PGK1.pro_0001	Sc_ARO4_OFP.orf_0001	Sc_TDH1.ter	B	pDSM089035	Sc_RPL28.pro	Sc_ARO8.orf_0001	Sc_TEF2.ter	C	pDSM000934	Agos_lox_TEF1.pro	Shyg_KanMX.orf	Agos_TEF1.ter_0002	D	pDSM089036	Sc_RPL8A.pro	Atha_CPR1.orf	Sc_PGK1.ter_0001	E	pDSM089037	Sc_VMA6.pro	Atha_PAL1.orf	Sc_GPM1.ter	F						Sc_INT28B_FLANK3.acc
SHK0066	pDSM089155	TRF011417		alpha=2.5	1.4021596	#32	Sc_INT28B_FLANK5.acc	A	pDSM088996	Sc_PGK1.pro_0001	Sc_ARO4_OFP.orf_0001	Sc_TDH1.ter	B	pDSM089038	Sc_RPL28.pro	Atha_C4H.orf	Sc_TEF2.ter	C	pDSM000934	Agos_lox_TEF1.pro	Shyg_KanMX.orf	Agos_TEF1.ter_0002	D	pDSM088970	Sc_VMA6.pro	Sc_ARO2.orf	Sc_PGK1.ter_0001	E	pDSM089039	Sc_RPL8A.pro	Sc_YHM2.orf	Sc_GPM1.ter	F						Sc_INT28B_FLANK3.acc
SHK0066	pDSM089156	TRF011418		alpha=2.5	1.4056481	#33	Sc_INT28B_FLANK5.acc	A	pDSM089040	Sc_PFY1.pro	Sc_GND1.orf	Sc_TDH1.ter	B	pDSM088973	Sc_RPL8A.pro	Sc_PHA2.orf	Sc_TEF2.ter	C	pDSM000934	Agos_lox_TEF1.pro	Shyg_KanMX.orf	Agos_TEF1.ter_0002	D	pDSM082524	Spar_TEF1.pro	Atha_C4H.orf	Sc_PGK1.ter_0001	E	pDSM088983	Sc_CHO1.pro	Sc_ZWF1.orf	Sc_GPM1.ter	F						Sc_INT28B_FLANK3.acc
SHK0066	pDSM089157	TRF011419		alpha=2.5	1.3610433	#34	Sc_INT28B_FLANK5.acc	A	pDSM088996	Sc_PGK1.pro_0001	Sc_ARO4_OFP.orf_0001	Sc_TDH1.ter	B	pDSM088993	Sc_PFY1.pro	Sc_SOL3.orf_0001	Sc_TEF2.ter	C	pDSM000934	Agos_lox_TEF1.pro	Shyg_KanMX.orf	Agos_TEF1.ter_0002	D	pDSM089018	Sc_CHO1.pro	Sc_SOL4.orf	Sc_PGK1.ter_0001	E	pDSM089026	Sc_VMA6.pro	Sc_RKI1.orf_0002	Sc_GPM1.ter	F						Sc_INT28B_FLANK3.acc
SHK0066	pDSM089158	TRF011420		alpha=2.5	1.008863	#35	Sc_INT28B_FLANK5.acc	A	pDSM088989	Sc_RPL28.pro	Atha_C4H.orf	Sc_TDH1.ter	B	pDSM089041	Sc_RPS3.pro	Atha_PAL1.orf	Sc_TEF2.ter	C	pDSM000934	Agos_lox_TEF1.pro	Shyg_KanMX.orf	Agos_TEF1.ter_0002	D	pDSM089042	Sc_ACT1.pro_0001	Sc_ARO2.orf	Sc_PGK1.ter_0001	E	pDSM089043	Sc_PFY1.pro	Sc_SOL4.orf	Sc_GPM1.ter	F						Sc_INT28B_FLANK3.acc
SHK0066	pDSM089159	TRF011421		alpha=2.5	1.0682352	#36	Sc_INT28B_FLANK5.acc	A	pDSM089044	Sc_CHO1.pro	Sc_ZWF1.orf	Sc_TDH1.ter	B	pDSM089013	Sc_RPL8A.pro	Sc_YHM2.orf	Sc_TEF2.ter	C	pDSM000934	Agos_lox_TEF1.pro	Shyg_KanMX.orf	Agos_TEF1.ter_0002	D	pDSM089028	Sc_ENO2.pro	Sc_ARO2.orf	Sc_PGK1.ter_0001	E	pDSM089026	Sc_VMA6.pro	Sc_RKI1.orf_0002	Sc_GPM1.ter	F						Sc_INT28B_FLANK3.acc
SHK0066	pDSM089161	TRF011422		alpha=2.5	1.394933	#38	Sc_INT28B_FLANK5.acc	A	pDSM082582	Sc_RPS9A.pro	Sc_ENO2.orf	Sc_TDH1.ter	B	pDSM089007	Sc_TDH3.pro	Sc_PHA2.orf	Sc_TEF2.ter	C	pDSM000934	Agos_lox_TEF1.pro	Shyg_KanMX.orf	Agos_TEF1.ter_0002	D	pDSM088970	Sc_VMA6.pro	Sc_ARO2.orf	Sc_PGK1.ter_0001	E	pDSM089047	Sc_ENO2.pro	Atha_CPR1.orf	Sc_GPM1.ter	F						Sc_INT28B_FLANK3.acc
SHK0066	pDSM089162	TRF011423		alpha=2.5	1.2693902	#39	Sc_INT28B_FLANK5.acc	A	pDSM089048	Sc_RPL28.pro	Sc_ZWF1.orf	Sc_TDH1.ter	B	pDSM088973	Sc_RPL8A.pro	Sc_PHA2.orf	Sc_TEF2.ter	C	pDSM000934	Agos_lox_TEF1.pro	Shyg_KanMX.orf	Agos_TEF1.ter_0002	D	pDSM089049	Sc_ENO2.pro	Ec_AROL.orf	Sc_PGK1.ter_0001	E	pDSM088980	Sc_RPS9A.pro	Sc_FBA1.orf	Sc_GPM1.ter	F						Sc_INT28B_FLANK3.acc
SHK0066	pDSM089163	TRF011424		alpha=2.5	1.4352255	#40	Sc_INT28B_FLANK5.acc	A	pDSM088996	Sc_PGK1.pro_0001	Sc_ARO4_OFP.orf_0001	Sc_TDH1.ter	B	pDSM088957	Sc_RPL28.pro	Sc_SOL4.orf	Sc_TEF2.ter	C	pDSM000934	Agos_lox_TEF1.pro	Shyg_KanMX.orf	Agos_TEF1.ter_0002	D	pDSM089028	Sc_ENO2.pro	Sc_ARO2.orf	Sc_PGK1.ter_0001	E	pDSM089030	Sc_VMA6.pro	Atha_C4H.orf	Sc_GPM1.ter	F						Sc_INT28B_FLANK3.acc
SHK0066	pDSM089164	TRF011425		alpha=2.5	1.6609684	#41	Sc_INT28B_FLANK5.acc	A	pDSM088972	Sc_CHO1.pro	Atha_C4H.orf	Sc_TDH1.ter	B	pDSM089050	Sc_ENO2.pro	Sc_PHA2.orf	Sc_TEF2.ter	C	pDSM000934	Agos_lox_TEF1.pro	Shyg_KanMX.orf	Agos_TEF1.ter_0002	D	pDSM089042	Sc_ACT1.pro_0001	Sc_ARO2.orf	Sc_PGK1.ter_0001	E	pDSM088991	Spar_TEF1.pro	Sc_GND1.orf	Sc_GPM1.ter	F						Sc_INT28B_FLANK3.acc
SHK0066	pDSM089165	TRF011426		alpha=2.5	1.3648207	#42	Sc_INT28B_FLANK5.acc	A	pDSM088996	Sc_PGK1.pro_0001	Sc_ARO4_OFP.orf_0001	Sc_TDH1.ter	B	pDSM082577	Sc_RPL8A.pro	Sc_ARO8.orf_0001	Sc_TEF2.ter	C	pDSM000934	Agos_lox_TEF1.pro	Shyg_KanMX.orf	Agos_TEF1.ter_0002	D	pDSM089002	Sc_ENO2.pro	Atha_CPR1.orf	Sc_PGK1.ter_0001	E	pDSM089026	Sc_VMA6.pro	Sc_RKI1.orf_0002	Sc_GPM1.ter	F						Sc_INT28B_FLANK3.acc
SHK0066	pDSM089166	TRF011427		alpha=2.5	1.4483042	#43	Sc_INT28B_FLANK5.acc	A	pDSM089051	Sc_RPS9A.pro	Sc_ARO4_OFP.orf_0001	Sc_TDH1.ter	B	pDSM089038	Sc_RPL28.pro	Atha_C4H.orf	Sc_TEF2.ter	C	pDSM000934	Agos_lox_TEF1.pro	Shyg_KanMX.orf	Agos_TEF1.ter_0002	D	pDSM089052	Sc_ENO2.pro	Sc_GND1.orf	Sc_PGK1.ter_0001	E	pDSM088971	Sc_PGK1.pro_0001	Sc_RKI1.orf_0002	Sc_GPM1.ter	F						Sc_INT28B_FLANK3.acc
SHK0066	pDSM089167	TRF011428		alpha=2.5	1.669754	#44	Sc_INT28B_FLANK5.acc	A	pDSM088968	Sc_PFY1.pro	Ec_AROL.orf	Sc_TDH1.ter	B	pDSM089053	Sc_RPS9A.pro	Sc_PHA2.orf	Sc_TEF2.ter	C	pDSM000934	Agos_lox_TEF1.pro	Shyg_KanMX.orf	Agos_TEF1.ter_0002	D	pDSM089028	Sc_ENO2.pro	Sc_ARO2.orf	Sc_PGK1.ter_0001	E	pDSM089054	Sc_RPL8A.pro	Sc_RKI1.orf_0002	Sc_GPM1.ter	F						Sc_INT28B_FLANK3.acc
SHK0066	pDSM089168	TRF011429		alpha=2.5	1.4090819	#45	Sc_INT28B_FLANK5.acc	A	pDSM089016	Sc_RPL8A.pro	Sc_ARO4_OFP.orf_0001	Sc_TDH1.ter	B	pDSM088978	Sc_CHO1.pro	Atha_C4H.orf	Sc_TEF2.ter	C	pDSM000934	Agos_lox_TEF1.pro	Shyg_KanMX.orf	Agos_TEF1.ter_0002	D	pDSM088970	Sc_VMA6.pro	Sc_ARO2.orf	Sc_PGK1.ter_0001	E	pDSM089055	Sc_PGK1.pro_0001	Ec_AROL.orf	Sc_GPM1.ter	F						Sc_INT28B_FLANK3.acc
SHK0066	pDSM089169	TRF011430		alpha=2.5	1.6584959	#46	Sc_INT28B_FLANK5.acc	A	pDSM089016	Sc_RPL8A.pro	Sc_ARO4_OFP.orf_0001	Sc_TDH1.ter	B	pDSM088981	Sc_RPL28.pro	Sc_PHA2.orf	Sc_TEF2.ter	C	pDSM000934	Agos_lox_TEF1.pro	Shyg_KanMX.orf	Agos_TEF1.ter_0002	D	pDSM089056	Spar_TEF1.pro	Sc_ARO1.orf	Sc_PGK1.ter_0001	E	pDSM089057	Sc_CHO1.pro	Sc_TKL1.orf_0001	Sc_GPM1.ter	F						Sc_INT28B_FLANK3.acc
SHK0066	pDSM089170	TRF011431		alpha=2.5	1.6848902	#47	Sc_INT28B_FLANK5.acc	A	pDSM088996	Sc_PGK1.pro_0001	Sc_ARO4_OFP.orf_0001	Sc_TDH1.ter	B	pDSM089058	Sc_ENO2.pro	Atha_PAL1.orf	Sc_TEF2.ter	C	pDSM000934	Agos_lox_TEF1.pro	Shyg_KanMX.orf	Agos_TEF1.ter_0002	D	pDSM089059	Sc_RPS9A.pro	Sc_TKL1.orf_0001	Sc_PGK1.ter_0001	E	pDSM088991	Spar_TEF1.pro	Sc_GND1.orf	Sc_GPM1.ter	F						Sc_INT28B_FLANK3.acc
SHK0066	pDSM089171	TRF011432		alpha=2.5	1.7146174	#48	Sc_INT28B_FLANK5.acc	A	pDSM088977	Sc_ENO2.pro	Sc_ARO4_OFP.orf_0001	Sc_TDH1.ter	B	pDSM088981	Sc_RPL28.pro	Sc_PHA2.orf	Sc_TEF2.ter	C	pDSM000934	Agos_lox_TEF1.pro	Shyg_KanMX.orf	Agos_TEF1.ter_0002	D	pDSM088958	Sc_RPL8A.pro	Sc_ARO1.orf	Sc_PGK1.ter_0001	E	pDSM089033	Sc_PXR1.pro	Sc_FBA1.orf	Sc_GPM1.ter	F						Sc_INT28B_FLANK3.acc
SHK0066	pDSM089172	TRF011433		alpha=2.5	1.1617082	#49	Sc_INT28B_FLANK5.acc	A	pDSM089012	Sc_RPS3.pro	Sc_ARO4_OFP.orf_0001	Sc_TDH1.ter	B	pDSM088957	Sc_RPL28.pro	Sc_SOL4.orf	Sc_TEF2.ter	C	pDSM000934	Agos_lox_TEF1.pro	Shyg_KanMX.orf	Agos_TEF1.ter_0002	D	pDSM089028	Sc_ENO2.pro	Sc_ARO2.orf	Sc_PGK1.ter_0001	E	pDSM089054	Sc_RPL8A.pro	Sc_RKI1.orf_0002	Sc_GPM1.ter	F						Sc_INT28B_FLANK3.acc
SHK0066	pDSM089173	TRF011434		alpha=2.5	1.7620002	#50	Sc_INT28B_FLANK5.acc	A	pDSM089016	Sc_RPL8A.pro	Sc_ARO4_OFP.orf_0001	Sc_TDH1.ter	B	pDSM089007	Sc_TDH3.pro	Sc_PHA2.orf	Sc_TEF2.ter	C	pDSM000934	Agos_lox_TEF1.pro	Shyg_KanMX.orf	Agos_TEF1.ter_0002	D	pDSM089052	Sc_ENO2.pro	Sc_GND1.orf	Sc_PGK1.ter_0001	E	pDSM089060	Sc_RPL28.pro	Sc_ZWF1.orf	Sc_GPM1.ter	F						Sc_INT28B_FLANK3.acc
SHK0066	pDSM089174	TRF011435		alpha=5	2.1348932	#51	Sc_INT28B_FLANK5.acc	A	pDSM089051	Sc_RPS9A.pro	Sc_ARO4_OFP.orf_0001	Sc_TDH1.ter	B	pDSM089050	Sc_ENO2.pro	Sc_PHA2.orf	Sc_TEF2.ter	C	pDSM000934	Agos_lox_TEF1.pro	Shyg_KanMX.orf	Agos_TEF1.ter_0002	D	pDSM089042	Sc_ACT1.pro_0001	Sc_ARO2.orf	Sc_PGK1.ter_0001	E	pDSM088971	Sc_PGK1.pro_0001	Sc_RKI1.orf_0002	Sc_GPM1.ter	F						Sc_INT28B_FLANK3.acc
SHK0066	pDSM089175	TRF011436		alpha=5	2.0450764	#52	Sc_INT28B_FLANK5.acc	A	pDSM088977	Sc_ENO2.pro	Sc_ARO4_OFP.orf_0001	Sc_TDH1.ter	B	pDSM089053	Sc_RPS9A.pro	Sc_PHA2.orf	Sc_TEF2.ter	C	pDSM000934	Agos_lox_TEF1.pro	Shyg_KanMX.orf	Agos_TEF1.ter_0002	D	pDSM088986	Sc_RPL8A.pro	Sc_ARO2.orf	Sc_PGK1.ter_0001	E	pDSM089061	Spar_TEF1.pro	Sc_RKI1.orf_0002	Sc_GPM1.ter	F						Sc_INT28B_FLANK3.acc
SHK0066	pDSM089176	TRF011437		alpha=5	1.8739638	#53	Sc_INT28B_FLANK5.acc	A	pDSM088977	Sc_ENO2.pro	Sc_ARO4_OFP.orf_0001	Sc_TDH1.ter	B	pDSM088981	Sc_RPL28.pro	Sc_PHA2.orf	Sc_TEF2.ter	C	pDSM000934	Agos_lox_TEF1.pro	Shyg_KanMX.orf	Agos_TEF1.ter_0002	D	pDSM089042	Sc_ACT1.pro_0001	Sc_ARO2.orf	Sc_PGK1.ter_0001	E	pDSM089030	Sc_VMA6.pro	Atha_C4H.orf	Sc_GPM1.ter	F						Sc_INT28B_FLANK3.acc
SHK0066	pDSM089177	TRF011438		alpha=5	2.034175	#54	Sc_INT28B_FLANK5.acc	A	pDSM089051	Sc_RPS9A.pro	Sc_ARO4_OFP.orf_0001	Sc_TDH1.ter	B	pDSM088973	Sc_RPL8A.pro	Sc_PHA2.orf	Sc_TEF2.ter	C	pDSM000934	Agos_lox_TEF1.pro	Shyg_KanMX.orf	Agos_TEF1.ter_0002	D	pDSM089042	Sc_ACT1.pro_0001	Sc_ARO2.orf	Sc_PGK1.ter_0001	E	pDSM088971	Sc_PGK1.pro_0001	Sc_RKI1.orf_0002	Sc_GPM1.ter	F						Sc_INT28B_FLANK3.acc
SHK0066	pDSM089178	TRF011439		alpha=5	2.0689032	#55	Sc_INT28B_FLANK5.acc	A	pDSM088977	Sc_ENO2.pro	Sc_ARO4_OFP.orf_0001	Sc_TDH1.ter	B	pDSM089053	Sc_RPS9A.pro	Sc_PHA2.orf	Sc_TEF2.ter	C	pDSM000934	Agos_lox_TEF1.pro	Shyg_KanMX.orf	Agos_TEF1.ter_0002	D	pDSM088954	Sc_CHO1.pro	Sc_ARO2.orf	Sc_PGK1.ter_0001	E	pDSM082549	Sc_RPS3.pro	Sc_ARO1.orf	Sc_GPM1.ter	F						Sc_INT28B_FLANK3.acc
SHK0066	pDSM089179	TRF011440		alpha=5	1.8739638	#56	Sc_INT28B_FLANK5.acc	A	pDSM088977	Sc_ENO2.pro	Sc_ARO4_OFP.orf_0001	Sc_TDH1.ter	B	pDSM088981	Sc_RPL28.pro	Sc_PHA2.orf	Sc_TEF2.ter	C	pDSM000934	Agos_lox_TEF1.pro	Shyg_KanMX.orf	Agos_TEF1.ter_0002	D	pDSM088986	Sc_RPL8A.pro	Sc_ARO2.orf	Sc_PGK1.ter_0001	E	pDSM089062	Sc_ACT1.pro_0001	Ec_AROL.orf	Sc_GPM1.ter	F						Sc_INT28B_FLANK3.acc
SHK0066	pDSM089180	TRF011441		alpha=5	2.0246885	#57	Sc_INT28B_FLANK5.acc	A	pDSM089051	Sc_RPS9A.pro	Sc_ARO4_OFP.orf_0001	Sc_TDH1.ter	B	pDSM089050	Sc_ENO2.pro	Sc_PHA2.orf	Sc_TEF2.ter	C	pDSM000934	Agos_lox_TEF1.pro	Shyg_KanMX.orf	Agos_TEF1.ter_0002	D	pDSM089063	Sc_RPS3.pro	Sc_ARO1.orf	Sc_PGK1.ter_0001	E	pDSM088971	Sc_PGK1.pro_0001	Sc_RKI1.orf_0002	Sc_GPM1.ter	F						Sc_INT28B_FLANK3.acc
SHK0066	pDSM089181	TRF011442		alpha=5	2.0315342	#58	Sc_INT28B_FLANK5.acc	A	pDSM088977	Sc_ENO2.pro	Sc_ARO4_OFP.orf_0001	Sc_TDH1.ter	B	pDSM089053	Sc_RPS9A.pro	Sc_PHA2.orf	Sc_TEF2.ter	C	pDSM000934	Agos_lox_TEF1.pro	Shyg_KanMX.orf	Agos_TEF1.ter_0002	D	pDSM089042	Sc_ACT1.pro_0001	Sc_ARO2.orf	Sc_PGK1.ter_0001	E	pDSM088983	Sc_CHO1.pro	Sc_ZWF1.orf	Sc_GPM1.ter	F						Sc_INT28B_FLANK3.acc
SHK0066	pDSM089182	TRF011443		alpha=5	1.9332826	#59	Sc_INT28B_FLANK5.acc	A	pDSM089016	Sc_RPL8A.pro	Sc_ARO4_OFP.orf_0001	Sc_TDH1.ter	B	pDSM089050	Sc_ENO2.pro	Sc_PHA2.orf	Sc_TEF2.ter	C	pDSM000934	Agos_lox_TEF1.pro	Shyg_KanMX.orf	Agos_TEF1.ter_0002	D	pDSM088954	Sc_CHO1.pro	Sc_ARO2.orf	Sc_PGK1.ter_0001	E	pDSM088991	Spar_TEF1.pro	Sc_GND1.orf	Sc_GPM1.ter	F						Sc_INT28B_FLANK3.acc
SHK0066	pDSM089183	TRF011444		alpha=5	1.9780538	#60	Sc_INT28B_FLANK5.acc	A	pDSM089016	Sc_RPL8A.pro	Sc_ARO4_OFP.orf_0001	Sc_TDH1.ter	B	pDSM088981	Sc_RPL28.pro	Sc_PHA2.orf	Sc_TEF2.ter	C	pDSM000934	Agos_lox_TEF1.pro	Shyg_KanMX.orf	Agos_TEF1.ter_0002	D	pDSM089042	Sc_ACT1.pro_0001	Sc_ARO2.orf	Sc_PGK1.ter_0001	E	pDSM088971	Sc_PGK1.pro_0001	Sc_RKI1.orf_0002	Sc_GPM1.ter	F						Sc_INT28B_FLANK3.acc
SHK0066	pDSM089184	TRF011445		alpha=5	2.0450764	#61	Sc_INT28B_FLANK5.acc	A	pDSM088996	Sc_PGK1.pro_0001	Sc_ARO4_OFP.orf_0001	Sc_TDH1.ter	B	pDSM089053	Sc_RPS9A.pro	Sc_PHA2.orf	Sc_TEF2.ter	C	pDSM000934	Agos_lox_TEF1.pro	Shyg_KanMX.orf	Agos_TEF1.ter_0002	D	pDSM089028	Sc_ENO2.pro	Sc_ARO2.orf	Sc_PGK1.ter_0001	E	pDSM089054	Sc_RPL8A.pro	Sc_RKI1.orf_0002	Sc_GPM1.ter	F						Sc_INT28B_FLANK3.acc
SHK0066	pDSM089185	TRF011446		alpha=5	1.9746826	#62	Sc_INT28B_FLANK5.acc	A	pDSM088977	Sc_ENO2.pro	Sc_ARO4_OFP.orf_0001	Sc_TDH1.ter	B	pDSM089053	Sc_RPS9A.pro	Sc_PHA2.orf	Sc_TEF2.ter	C	pDSM000934	Agos_lox_TEF1.pro	Shyg_KanMX.orf	Agos_TEF1.ter_0002	D	pDSM088986	Sc_RPL8A.pro	Sc_ARO2.orf	Sc_PGK1.ter_0001	E	pDSM089064	Sc_PXR1.pro	Sc_ARO8.orf_0001	Sc_GPM1.ter	F						Sc_INT28B_FLANK3.acc
SHK0066	pDSM089186	TRF011447		alpha=5	1.8794978	#63	Sc_INT28B_FLANK5.acc	A	pDSM088996	Sc_PGK1.pro_0001	Sc_ARO4_OFP.orf_0001	Sc_TDH1.ter	B	pDSM089050	Sc_ENO2.pro	Sc_PHA2.orf	Sc_TEF2.ter	C	pDSM000934	Agos_lox_TEF1.pro	Shyg_KanMX.orf	Agos_TEF1.ter_0002	D	pDSM089065	Sc_RPS9A.pro	Ec_AROL.orf	Sc_PGK1.ter_0001	E	pDSM089054	Sc_RPL8A.pro	Sc_RKI1.orf_0002	Sc_GPM1.ter	F						Sc_INT28B_FLANK3.acc
SHK0066	pDSM089187	TRF011448		alpha=5	2.0619655	#64	Sc_INT28B_FLANK5.acc	A	pDSM088996	Sc_PGK1.pro_0001	Sc_ARO4_OFP.orf_0001	Sc_TDH1.ter	B	pDSM089050	Sc_ENO2.pro	Sc_PHA2.orf	Sc_TEF2.ter	C	pDSM000934	Agos_lox_TEF1.pro	Shyg_KanMX.orf	Agos_TEF1.ter_0002	D	pDSM089042	Sc_ACT1.pro_0001	Sc_ARO2.orf	Sc_PGK1.ter_0001	E	pDSM089019	Sc_RPS9A.pro	Sc_YHM2.orf	Sc_GPM1.ter	F						Sc_INT28B_FLANK3.acc
SHK0066	pDSM089188	TRF011449		alpha=5	1.9894041	#65	Sc_INT28B_FLANK5.acc	A	pDSM088996	Sc_PGK1.pro_0001	Sc_ARO4_OFP.orf_0001	Sc_TDH1.ter	B	pDSM089050	Sc_ENO2.pro	Sc_PHA2.orf	Sc_TEF2.ter	C	pDSM000934	Agos_lox_TEF1.pro	Shyg_KanMX.orf	Agos_TEF1.ter_0002	D	pDSM089042	Sc_ACT1.pro_0001	Sc_ARO2.orf	Sc_PGK1.ter_0001	E	pDSM089066	Sc_RPL28.pro	Sc_GND1.orf	Sc_GPM1.ter	F						Sc_INT28B_FLANK3.acc
SHK0066	pDSM089189	TRF011450		alpha=5	2.0960464	#66	Sc_INT28B_FLANK5.acc	A	pDSM089051	Sc_RPS9A.pro	Sc_ARO4_OFP.orf_0001	Sc_TDH1.ter	B	pDSM089007	Sc_TDH3.pro	Sc_PHA2.orf	Sc_TEF2.ter	C	pDSM000934	Agos_lox_TEF1.pro	Shyg_KanMX.orf	Agos_TEF1.ter_0002	D	pDSM088986	Sc_RPL8A.pro	Sc_ARO2.orf	Sc_PGK1.ter_0001	E	pDSM088971	Sc_PGK1.pro_0001	Sc_RKI1.orf_0002	Sc_GPM1.ter	F						Sc_INT28B_FLANK3.acc
SHK0066	pDSM089190	TRF011451		alpha=5	2.0960464	#67	Sc_INT28B_FLANK5.acc	A	pDSM089051	Sc_RPS9A.pro	Sc_ARO4_OFP.orf_0001	Sc_TDH1.ter	B	pDSM089007	Sc_TDH3.pro	Sc_PHA2.orf	Sc_TEF2.ter	C	pDSM000934	Agos_lox_TEF1.pro	Shyg_KanMX.orf	Agos_TEF1.ter_0002	D	pDSM089028	Sc_ENO2.pro	Sc_ARO2.orf	Sc_PGK1.ter_0001	E	pDSM088971	Sc_PGK1.pro_0001	Sc_RKI1.orf_0002	Sc_GPM1.ter	F						Sc_INT28B_FLANK3.acc
SHK0066	pDSM089191	TRF011452		alpha=5	2.083923	#68	Sc_INT28B_FLANK5.acc	A	pDSM088996	Sc_PGK1.pro_0001	Sc_ARO4_OFP.orf_0001	Sc_TDH1.ter	B	pDSM089050	Sc_ENO2.pro	Sc_PHA2.orf	Sc_TEF2.ter	C	pDSM000934	Agos_lox_TEF1.pro	Shyg_KanMX.orf	Agos_TEF1.ter_0002	D	pDSM089042	Sc_ACT1.pro_0001	Sc_ARO2.orf	Sc_PGK1.ter_0001	E	pDSM089054	Sc_RPL8A.pro	Sc_RKI1.orf_0002	Sc_GPM1.ter	F						Sc_INT28B_FLANK3.acc
SHK0066	pDSM089192	TRF011453		alpha=5	2.0399253	#69	Sc_INT28B_FLANK5.acc	A	pDSM089016	Sc_RPL8A.pro	Sc_ARO4_OFP.orf_0001	Sc_TDH1.ter	B	pDSM089050	Sc_ENO2.pro	Sc_PHA2.orf	Sc_TEF2.ter	C	pDSM000934	Agos_lox_TEF1.pro	Shyg_KanMX.orf	Agos_TEF1.ter_0002	D	pDSM088954	Sc_CHO1.pro	Sc_ARO2.orf	Sc_PGK1.ter_0001	E	pDSM088971	Sc_PGK1.pro_0001	Sc_RKI1.orf_0002	Sc_GPM1.ter	F						Sc_INT28B_FLANK3.acc
SHK0066	pDSM089193	TRF011454		alpha=5	1.9746826	#70	Sc_INT28B_FLANK5.acc	A	pDSM088996	Sc_PGK1.pro_0001	Sc_ARO4_OFP.orf_0001	Sc_TDH1.ter	B	pDSM089053	Sc_RPS9A.pro	Sc_PHA2.orf	Sc_TEF2.ter	C	pDSM000934	Agos_lox_TEF1.pro	Shyg_KanMX.orf	Agos_TEF1.ter_0002	D	pDSM089028	Sc_ENO2.pro	Sc_ARO2.orf	Sc_PGK1.ter_0001	E	pDSM089008	Spar_TEF1.pro	Sc_TKL1.orf_0001	Sc_GPM1.ter	F						Sc_INT28B_FLANK3.acc
SHK0066	pDSM089194	TRF011455		alpha=5	1.9746826	#71	Sc_INT28B_FLANK5.acc	A	pDSM088977	Sc_ENO2.pro	Sc_ARO4_OFP.orf_0001	Sc_TDH1.ter	B	pDSM089053	Sc_RPS9A.pro	Sc_PHA2.orf	Sc_TEF2.ter	C	pDSM000934	Agos_lox_TEF1.pro	Shyg_KanMX.orf	Agos_TEF1.ter_0002	D	pDSM088954	Sc_CHO1.pro	Sc_ARO2.orf	Sc_PGK1.ter_0001	E	pDSM089026	Sc_VMA6.pro	Sc_RKI1.orf_0002	Sc_GPM1.ter	F						Sc_INT28B_FLANK3.acc
SHK0066	pDSM089195	TRF011456		alpha=5	1.9746826	#72	Sc_INT28B_FLANK5.acc	A	pDSM088996	Sc_PGK1.pro_0001	Sc_ARO4_OFP.orf_0001	Sc_TDH1.ter	B	pDSM089053	Sc_RPS9A.pro	Sc_PHA2.orf	Sc_TEF2.ter	C	pDSM000934	Agos_lox_TEF1.pro	Shyg_KanMX.orf	Agos_TEF1.ter_0002	D	pDSM089028	Sc_ENO2.pro	Sc_ARO2.orf	Sc_PGK1.ter_0001	E	pDSM089067	Sc_PXR1.pro	Sc_ARO1.orf	Sc_GPM1.ter	F						Sc_INT28B_FLANK3.acc
SHK0066	pDSM089196	TRF011457		alpha=5	2.0689032	#73	Sc_INT28B_FLANK5.acc	A	pDSM088977	Sc_ENO2.pro	Sc_ARO4_OFP.orf_0001	Sc_TDH1.ter	B	pDSM089053	Sc_RPS9A.pro	Sc_PHA2.orf	Sc_TEF2.ter	C	pDSM000934	Agos_lox_TEF1.pro	Shyg_KanMX.orf	Agos_TEF1.ter_0002	D	pDSM089042	Sc_ACT1.pro_0001	Sc_ARO2.orf	Sc_PGK1.ter_0001	E	pDSM082549	Sc_RPS3.pro	Sc_ARO1.orf	Sc_GPM1.ter	F						Sc_INT28B_FLANK3.acc
SHK0066	pDSM089197	TRF011458		alpha=5	1.9953282	#74	Sc_INT28B_FLANK5.acc	A	pDSM089051	Sc_RPS9A.pro	Sc_ARO4_OFP.orf_0001	Sc_TDH1.ter	B	pDSM088973	Sc_RPL8A.pro	Sc_PHA2.orf	Sc_TEF2.ter	C	pDSM000934	Agos_lox_TEF1.pro	Shyg_KanMX.orf	Agos_TEF1.ter_0002	D	pDSM089028	Sc_ENO2.pro	Sc_ARO2.orf	Sc_PGK1.ter_0001	E	pDSM088971	Sc_PGK1.pro_0001	Sc_RKI1.orf_0002	Sc_GPM1.ter	F						Sc_INT28B_FLANK3.acc
SHK0066	pDSM089198	TRF011459		alpha=5	1.8739638	#75	Sc_INT28B_FLANK5.acc	A	pDSM088996	Sc_PGK1.pro_0001	Sc_ARO4_OFP.orf_0001	Sc_TDH1.ter	B	pDSM088981	Sc_RPL28.pro	Sc_PHA2.orf	Sc_TEF2.ter	C	pDSM000934	Agos_lox_TEF1.pro	Shyg_KanMX.orf	Agos_TEF1.ter_0002	D	pDSM089028	Sc_ENO2.pro	Sc_ARO2.orf	Sc_PGK1.ter_0001	E	pDSM089068	Sc_VMA6.pro	Sc_SOL4.orf	Sc_GPM1.ter	F						Sc_INT28B_FLANK3.acc
SHK0073	pDSM089972	TRF011460		out-of-distribution	2.3550293	#76	Sc_INT8A_FLANK5.acc	A	pDSM089069	Sc_VMA6.pro	Sc_SOL4.orf	Sc_TDH1.ter	B	pDSM089070	Sc_RPL28.pro	Sc_GND1.orf	Sc_TEF2.ter	C	pDSM000934	Agos_lox_TEF1.pro	Shyg_KanMX.orf	Agos_TEF1.ter_0002	D	pDSM088958	Sc_RPL8A.pro	Sc_ARO1.orf	Sc_PGK1.ter_0001	E	pDSM089072	Sc_ENO2.pro	Atha_C4H.orf	Sc_GPM1.ter	F						Sc_INT8A_FLANK3.acc
SHK0073	pDSM089907	TRF011461		out-of-distribution	2.4599261	#77	Sc_INT8A_FLANK5.acc	A	pDSM089073	Sc_RPS3.pro	Sc_ARO1.orf	Sc_TDH1.ter	B	pDSM088975	Sc_RPL8A.pro	Sc_ENO2.orf	Sc_TEF2.ter	C	pDSM000934	Agos_lox_TEF1.pro	Shyg_KanMX.orf	Agos_TEF1.ter_0002	D	pDSM089074	Sc_ENO2.pro	Atha_C4H.orf	Sc_PGK1.ter_0001	E	pDSM089019	Sc_RPS9A.pro	Sc_YHM2.orf	Sc_GPM1.ter	F						Sc_INT8A_FLANK3.acc
SHK0073	pDSM089908	TRF011462		out-of-distribution	2.174261	#78	Sc_INT8A_FLANK5.acc	A	pDSM088960	Sc_VMA6.pro	Atha_C4H.orf	Sc_TDH1.ter	B	pDSM089041	Sc_RPS3.pro	Atha_PAL1.orf	Sc_TEF2.ter	C	pDSM000934	Agos_lox_TEF1.pro	Shyg_KanMX.orf	Agos_TEF1.ter_0002	D	pDSM088962	Sc_PFY1.pro	Atha_CPR1.orf	Sc_PGK1.ter_0001	E	pDSM089055	Sc_PGK1.pro_0001	Ec_AROL.orf	Sc_GPM1.ter	F						Sc_INT8A_FLANK3.acc
SHK0073	pDSM089909	TRF011463		out-of-distribution	2.2684822	#79	Sc_INT8A_FLANK5.acc	A	pDSM089075	Sc_PXR1.pro	Sc_GND2.orf	Sc_TDH1.ter	B	pDSM089009	Sc_VMA6.pro	Sc_PHA2.orf	Sc_TEF2.ter	C	pDSM000934	Agos_lox_TEF1.pro	Shyg_KanMX.orf	Agos_TEF1.ter_0002	D	pDSM089032	Sc_RPL28.pro	Atha_C4H.orf	Sc_PGK1.ter_0001	E	pDSM082549	Sc_RPS3.pro	Sc_ARO1.orf	Sc_GPM1.ter	F						Sc_INT8A_FLANK3.acc
SHK0073	pDSM089910	TRF011464		out-of-distribution	2.4599261	#80	Sc_INT8A_FLANK5.acc	A	pDSM089076	Sc_VMA6.pro	Sc_ARO2.orf	Sc_TDH1.ter	B	pDSM082547	Sc_PRE3.pro	Sc_ARO1.orf	Sc_ADH1.ter	C	pDSM000934	Agos_lox_TEF1.pro	Shyg_KanMX.orf	Agos_TEF1.ter_0002	D	pDSM089074	Sc_ENO2.pro	Atha_C4H.orf	Sc_PGK1.ter_0001	E	pDSM089019	Sc_RPS9A.pro	Sc_YHM2.orf	Sc_GPM1.ter	F						Sc_INT8A_FLANK3.acc
SHK0073	pDSM089911	TRF011465		out-of-distribution	2.3291116	#81	Sc_INT8A_FLANK5.acc	A	pDSM089077	Sc_VMA6.pro	Ec_AROL.orf	Sc_TDH1.ter	B	pDSM082547	Sc_PRE3.pro	Sc_ARO1.orf	Sc_ADH1.ter	C	pDSM000934	Agos_lox_TEF1.pro	Shyg_KanMX.orf	Agos_TEF1.ter_0002	D	pDSM089078	Sc_RPL28.pro	Sc_ARO8.orf_0001	Sc_PGK1.ter_0001	E	pDSM088983	Sc_CHO1.pro	Sc_ZWF1.orf	Sc_GPM1.ter	F						Sc_INT8A_FLANK3.acc
SHK0073	pDSM089912	TRF011466		out-of-distribution	2.2290087	#82	Sc_INT8A_FLANK5.acc	A	pDSM088964	Sc_VMA6.pro	Sc_ARO4_OFP.orf_0001	Sc_TDH1.ter	B	pDSM089079	Sc_RPL8A.pro	Atha_PAL1.orf	Sc_TEF2.ter	C	pDSM000934	Agos_lox_TEF1.pro	Shyg_KanMX.orf	Agos_TEF1.ter_0002	D	pDSM082578	Spar_TEF1.pro	Sc_ARO8.orf_0001	Sc_PGK1.ter_0001	E	pDSM089081	Sc_CHO1.pro	Sc_RKI1.orf_0002	Sc_GPM1.ter	F						Sc_INT8A_FLANK3.acc
SHK0073	pDSM089913	TRF011467		out-of-distribution	2.2218611	#83	Sc_INT8A_FLANK5.acc	A	pDSM089082	Sc_RPL28.pro	Sc_ENO2.orf	Sc_TDH1.ter	B	pDSM089009	Sc_VMA6.pro	Sc_PHA2.orf	Sc_TEF2.ter	C	pDSM000934	Agos_lox_TEF1.pro	Shyg_KanMX.orf	Agos_TEF1.ter_0002	D	pDSM089056	Spar_TEF1.pro	Sc_ARO1.orf	Sc_PGK1.ter_0001	E	pDSM089039	Sc_RPL8A.pro	Sc_YHM2.orf	Sc_GPM1.ter	F						Sc_INT8A_FLANK3.acc
SHK0073	pDSM089914	TRF011468		out-of-distribution	2.3502722	#84	Sc_INT8A_FLANK5.acc	A	pDSM088972	Sc_CHO1.pro	Atha_C4H.orf	Sc_TDH1.ter	B	pDSM088993	Sc_PFY1.pro	Sc_SOL3.orf_0001	Sc_TEF2.ter	C	pDSM000934	Agos_lox_TEF1.pro	Shyg_KanMX.orf	Agos_TEF1.ter_0002	D	pDSM089056	Spar_TEF1.pro	Sc_ARO1.orf	Sc_PGK1.ter_0001	E	pDSM088974	Sc_ENO2.pro	Sc_SOL4.orf	Sc_GPM1.ter	F						Sc_INT8A_FLANK3.acc
SHK0073	pDSM089915	TRF011469		out-of-distribution	2.3726425	#85	Sc_INT8A_FLANK5.acc	A	pDSM089083	Sc_ACT1.pro_0001	Ec_AROL.orf	Sc_TDH1.ter	B	pDSM082547	Sc_PRE3.pro	Sc_ARO1.orf	Sc_ADH1.ter	C	pDSM000934	Agos_lox_TEF1.pro	Shyg_KanMX.orf	Agos_TEF1.ter_0002	D	pDSM089084	Sc_RPL28.pro	Sc_SOL4.orf	Sc_PGK1.ter_0001	E	pDSM089085	Sc_CHO1.pro	Atha_C4H.orf	Sc_GPM1.ter	F						Sc_INT8A_FLANK3.acc
SHK0073	pDSM089976	TRF011470		out-of-distribution	2.2784214	#86	Sc_INT8A_FLANK5.acc	A	pDSM089069	Sc_VMA6.pro	Sc_SOL4.orf	Sc_TDH1.ter	B	pDSM089086	Sc_RPL28.pro	Sc_TKL1.orf_0001	Sc_TEF2.ter	C	pDSM000934	Agos_lox_TEF1.pro	Shyg_KanMX.orf	Agos_TEF1.ter_0002	D	pDSM089087	Sc_CHO1.pro	Atha_C4H.orf	Sc_PGK1.ter_0001	E	pDSM082585	Sc_ACT1.pro_0001	Sc_ENO2.orf	Sc_ADH1.ter	F						Sc_INT8A_FLANK3.acc
SHK0073	pDSM089917	TRF011471		out-of-distribution	2.4197354	#87	Sc_INT8A_FLANK5.acc	A	pDSM089073	Sc_RPS3.pro	Sc_ARO1.orf	Sc_TDH1.ter	B	pDSM088978	Sc_CHO1.pro	Atha_C4H.orf	Sc_TEF2.ter	C	pDSM000934	Agos_lox_TEF1.pro	Shyg_KanMX.orf	Agos_TEF1.ter_0002	D	pDSM088990	Sc_ENO2.pro	Atha_PAL1.orf	Sc_PGK1.ter_0001	E	pDSM089054	Sc_RPL8A.pro	Sc_RKI1.orf_0002	Sc_GPM1.ter	F						Sc_INT8A_FLANK3.acc
SHK0073	pDSM089918	TRF011472		out-of-distribution	2.3194525	#88	Sc_INT8A_FLANK5.acc	A	pDSM089088	Sc_PXR1.pro	Sc_ARO8.orf_0001	Sc_TDH1.ter	B	pDSM082547	Sc_PRE3.pro	Sc_ARO1.orf	Sc_ADH1.ter	C	pDSM000934	Agos_lox_TEF1.pro	Shyg_KanMX.orf	Agos_TEF1.ter_0002	D	pDSM089002	Sc_ENO2.pro	Atha_CPR1.orf	Sc_PGK1.ter_0001	E	pDSM089054	Sc_RPL8A.pro	Sc_RKI1.orf_0002	Sc_GPM1.ter	F						Sc_INT8A_FLANK3.acc
SHK0073	pDSM089919	TRF011473		out-of-distribution	2.365705	#89	Sc_INT8A_FLANK5.acc	A	pDSM089089	Sc_RPS3.pro	Sc_SOL3.orf_0001	Sc_TDH1.ter	B	pDSM088975	Sc_RPL8A.pro	Sc_ENO2.orf	Sc_TEF2.ter	C	pDSM000934	Agos_lox_TEF1.pro	Shyg_KanMX.orf	Agos_TEF1.ter_0002	D	pDSM089074	Sc_ENO2.pro	Atha_C4H.orf	Sc_PGK1.ter_0001	E	pDSM089019	Sc_RPS9A.pro	Sc_YHM2.orf	Sc_GPM1.ter	F						Sc_INT8A_FLANK3.acc
SHK0073	pDSM089920	TRF011474		out-of-distribution	2.3726425	#90	Sc_INT8A_FLANK5.acc	A	pDSM089082	Sc_RPL28.pro	Sc_ENO2.orf	Sc_TDH1.ter	B	pDSM082547	Sc_PRE3.pro	Sc_ARO1.orf	Sc_ADH1.ter	C	pDSM000934	Agos_lox_TEF1.pro	Shyg_KanMX.orf	Agos_TEF1.ter_0002	D	pDSM088962	Sc_PFY1.pro	Atha_CPR1.orf	Sc_PGK1.ter_0001	E	pDSM089072	Sc_ENO2.pro	Atha_C4H.orf	Sc_GPM1.ter	F						Sc_INT8A_FLANK3.acc
SHK0073	pDSM089921	TRF011475		out-of-distribution	2.4726028	#91	Sc_INT8A_FLANK5.acc	A	pDSM089073	Sc_RPS3.pro	Sc_ARO1.orf	Sc_TDH1.ter	B	pDSM089090	Sc_RPL28.pro	Sc_ZWF1.orf	Sc_TEF2.ter	C	pDSM000934	Agos_lox_TEF1.pro	Shyg_KanMX.orf	Agos_TEF1.ter_0002	D	pDSM089074	Sc_ENO2.pro	Atha_C4H.orf	Sc_PGK1.ter_0001	E	pDSM089019	Sc_RPS9A.pro	Sc_YHM2.orf	Sc_GPM1.ter	F						Sc_INT8A_FLANK3.acc
SHK0073	pDSM089922	TRF011476		out-of-distribution	2.206002	#92	Sc_INT8A_FLANK5.acc	A	pDSM089069	Sc_VMA6.pro	Sc_SOL4.orf	Sc_TDH1.ter	B	pDSM088965	Sc_RPL28.pro	Sc_GND2.orf	Sc_TEF2.ter	C	pDSM000934	Agos_lox_TEF1.pro	Shyg_KanMX.orf	Agos_TEF1.ter_0002	D	pDSM089091	Sc_RPS3.pro	Sc_SOL3.orf_0001	Sc_PGK1.ter_0001	E	pDSM088983	Sc_CHO1.pro	Sc_ZWF1.orf	Sc_GPM1.ter	F						Sc_INT8A_FLANK3.acc
SHK0073	pDSM089923	TRF011477		out-of-distribution	2.3194525	#93	Sc_INT8A_FLANK5.acc	A	pDSM089073	Sc_RPS3.pro	Sc_ARO1.orf	Sc_TDH1.ter	B	pDSM089092	Sc_CHO1.pro	Sc_SOL4.orf	Sc_TEF2.ter	C	pDSM000934	Agos_lox_TEF1.pro	Shyg_KanMX.orf	Agos_TEF1.ter_0002	D	pDSM089042	Sc_ACT1.pro_0001	Sc_ARO2.orf	Sc_PGK1.ter_0001	E	pDSM089093	Sc_RPL28.pro	Sc_RKI1.orf_0002	Sc_GPM1.ter	F						Sc_INT8A_FLANK3.acc
SHK0073	pDSM089924	TRF011478		out-of-distribution	2.3557658	#94	Sc_INT8A_FLANK5.acc	A	pDSM089082	Sc_RPL28.pro	Sc_ENO2.orf	Sc_TDH1.ter	B	pDSM082547	Sc_PRE3.pro	Sc_ARO1.orf	Sc_ADH1.ter	C	pDSM000934	Agos_lox_TEF1.pro	Shyg_KanMX.orf	Agos_TEF1.ter_0002	D	pDSM088970	Sc_VMA6.pro	Sc_ARO2.orf	Sc_PGK1.ter_0001	E	pDSM089019	Sc_RPS9A.pro	Sc_YHM2.orf	Sc_GPM1.ter	F						Sc_INT8A_FLANK3.acc
SHK0073	pDSM089925	TRF011479		out-of-distribution	2.2150028	#95	Sc_INT8A_FLANK5.acc	A	pDSM089088	Sc_PXR1.pro	Sc_ARO8.orf_0001	Sc_TDH1.ter	B	pDSM088973	Sc_RPL8A.pro	Sc_PHA2.orf	Sc_TEF2.ter	C	pDSM000934	Agos_lox_TEF1.pro	Shyg_KanMX.orf	Agos_TEF1.ter_0002	D	pDSM089094	Sc_RPL28.pro	Sc_YHM2.orf	Sc_PGK1.ter_0001	E	pDSM089095	Sc_RPS3.pro	Atha_PAL1.orf	Sc_GPM1.ter	F						Sc_INT8A_FLANK3.acc
SHK0073	pDSM089926	TRF011480		out-of-distribution	2.1703842	#96	Sc_INT8A_FLANK5.acc	A	pDSM089082	Sc_RPL28.pro	Sc_ENO2.orf	Sc_TDH1.ter	B	pDSM089096	Spar_TEF1.pro	Sc_TKL1.orf_0001	Sc_TEF2.ter	C	pDSM000934	Agos_lox_TEF1.pro	Shyg_KanMX.orf	Agos_TEF1.ter_0002	D	pDSM088990	Sc_ENO2.pro	Atha_PAL1.orf	Sc_PGK1.ter_0001	E	pDSM089055	Sc_PGK1.pro_0001	Ec_AROL.orf	Sc_GPM1.ter	F						Sc_INT8A_FLANK3.acc
SHK0073	pDSM089927	TRF011481		out-of-distribution	2.4233005	#97	Sc_INT8A_FLANK5.acc	A	pDSM089097	Sc_RPL8A.pro	Sc_ARO1.orf	Sc_TDH1.ter	B	pDSM089020	Sc_ENO2.pro	Atha_C4H.orf	Sc_TEF2.ter	C	pDSM000934	Agos_lox_TEF1.pro	Shyg_KanMX.orf	Agos_TEF1.ter_0002	D	pDSM089005	Sc_RPS9A.pro	Sc_YHM2.orf	Sc_PGK1.ter_0001	E	pDSM088971	Sc_PGK1.pro_0001	Sc_RKI1.orf_0002	Sc_GPM1.ter	F						Sc_INT8A_FLANK3.acc
SHK0073	pDSM089928	TRF011482		out-of-distribution	2.4599261	#98	Sc_INT8A_FLANK5.acc	A	pDSM089075	Sc_PXR1.pro	Sc_GND2.orf	Sc_TDH1.ter	B	pDSM082547	Sc_PRE3.pro	Sc_ARO1.orf	Sc_ADH1.ter	C	pDSM000934	Agos_lox_TEF1.pro	Shyg_KanMX.orf	Agos_TEF1.ter_0002	D	pDSM089087	Sc_CHO1.pro	Atha_C4H.orf	Sc_PGK1.ter_0001	E	pDSM089019	Sc_RPS9A.pro	Sc_YHM2.orf	Sc_GPM1.ter	F						Sc_INT8A_FLANK3.acc
SHK0073	pDSM089929	TRF011483		out-of-distribution	2.4672	#99	Sc_INT8A_FLANK5.acc	A	pDSM089073	Sc_RPS3.pro	Sc_ARO1.orf	Sc_TDH1.ter	B	pDSM089098	Sc_RPL8A.pro	Atha_C4H.orf	Sc_TEF2.ter	C	pDSM000934	Agos_lox_TEF1.pro	Shyg_KanMX.orf	Agos_TEF1.ter_0002	D	pDSM088966	Sc_CHO1.pro	Sc_ZWF1.orf	Sc_PGK1.ter_0001	E	pDSM089019	Sc_RPS9A.pro	Sc_YHM2.orf	Sc_GPM1.ter	F						Sc_INT8A_FLANK3.acc
SHK0073	pDSM089930	TRF011484		out-of-distribution	2.293143	#100	Sc_INT8A_FLANK5.acc	A	pDSM089089	Sc_RPS3.pro	Sc_SOL3.orf_0001	Sc_TDH1.ter	B	pDSM089099	Sc_RPL8A.pro	Atha_CPR1.orf	Sc_TEF2.ter	C	pDSM000934	Agos_lox_TEF1.pro	Shyg_KanMX.orf	Agos_TEF1.ter_0002	D	pDSM089074	Sc_ENO2.pro	Atha_C4H.orf	Sc_PGK1.ter_0001	E	pDSM088991	Spar_TEF1.pro	Sc_GND1.orf	Sc_GPM1.ter	F						Sc_INT8A_FLANK3.acc
SHK0066	pDSM089224	TRF011485		individual contribution	Strong	#101	Sc_INT28B_FLANK5.acc	A	pDSM089100	Sc_ENO2.pro	Sc_PHA2.orf	Sc_TDH1.ter	B																										Sc_INT28B_FLANK3.acc
SHK0066	pDSM089225	TRF011486		individual contribution	Strong	#102	Sc_INT28B_FLANK5.acc	A	pDSM088977	Sc_ENO2.pro	Sc_ARO4_OFP.orf_0001	Sc_TDH1.ter	B																										Sc_INT28B_FLANK3.acc
SHK0066	pDSM089226	TRF011487		individual contribution	Strong	#103	Sc_INT28B_FLANK5.acc	A	pDSM089101	Sc_ENO2.pro	Atha_PAL1.orf	Sc_TDH1.ter	B																										Sc_INT28B_FLANK3.acc
SHK0066	pDSM089227	TRF011488		individual contribution	Strong	#104	Sc_INT28B_FLANK5.acc	A	pDSM089102	Sc_ENO2.pro	Sc_RKI1.orf_0002	Sc_TDH1.ter	B																										Sc_INT28B_FLANK3.acc
SHK0066	pDSM089228	TRF011489		individual contribution	Strong	#105	Sc_INT28B_FLANK5.acc	A	pDSM089103	Sc_ENO2.pro	Atha_C4H.orf	Sc_TDH1.ter	B																										Sc_INT28B_FLANK3.acc
SHK0066	pDSM089229	TRF011490		individual contribution	Strong	#106	Sc_INT28B_FLANK5.acc	A	pDSM089104	Sc_ENO2.pro	Sc_ARO2.orf	Sc_TDH1.ter	B																										Sc_INT28B_FLANK3.acc
SHK0066	pDSM089230	TRF011491		individual contribution	Medium	#107	Sc_INT28B_FLANK5.acc	A	pDSM089105	Sc_PFY1.pro	Sc_PHA2.orf	Sc_TDH1.ter	B																										Sc_INT28B_FLANK3.acc
SHK0066	pDSM089231	TRF011492		individual contribution	Medium	#108	Sc_INT28B_FLANK5.acc	A	pDSM089106	Sc_PFY1.pro	Sc_ARO4_OFP.orf_0001	Sc_TDH1.ter	B																										Sc_INT28B_FLANK3.acc
SHK0066	pDSM089232	TRF011493		individual contribution	Medium	#109	Sc_INT28B_FLANK5.acc	A	pDSM089107	Sc_PFY1.pro	Atha_PAL1.orf	Sc_TDH1.ter	B																										Sc_INT28B_FLANK3.acc
SHK0066	pDSM089233	TRF011494		individual contribution	Medium	#110	Sc_INT28B_FLANK5.acc	A	pDSM089108	Sc_PFY1.pro	Sc_RKI1.orf_0002	Sc_TDH1.ter	B																										Sc_INT28B_FLANK3.acc
SHK0066	pDSM089234	TRF011495		individual contribution	Medium	#111	Sc_INT28B_FLANK5.acc	A	pDSM089109	Sc_PFY1.pro	Atha_C4H.orf	Sc_TDH1.ter	B																										Sc_INT28B_FLANK3.acc
SHK0066	pDSM089235	TRF011496		individual contribution	Medium	#112	Sc_INT28B_FLANK5.acc	A	pDSM089110	Sc_PFY1.pro	Sc_ARO2.orf	Sc_TDH1.ter	B																										Sc_INT28B_FLANK3.acc
SHK0066	pDSM089236	TRF011497		Gene Ladder	Optionally replace ARO4 for medium	#113	Sc_INT28B_FLANK5.acc	A	pDSM088996	Sc_PGK1.pro_0001	Sc_ARO4_OFP.orf_0001	Sc_TDH1.ter	B	pDSM089053	Sc_RPS9A.pro	Sc_PHA2.orf	Sc_TEF2.ter	C																					Sc_INT28B_FLANK3.acc
SHK0066	pDSM089237	TRF011498		Gene Ladder	Optionally replace ARO4 for medium	#114	Sc_INT28B_FLANK5.acc	A	pDSM088996	Sc_PGK1.pro_0001	Sc_ARO4_OFP.orf_0001	Sc_TDH1.ter	B	pDSM089053	Sc_RPS9A.pro	Sc_PHA2.orf	Sc_TEF2.ter	C	pDSM089111	Sc_CHO1.pro	Sc_ARO2.orf	Agos_TEF1.ter_0002	D																Sc_INT28B_FLANK3.acc
SHK0066	pDSM089238	TRF011499		Gene Ladder	Optionally replace ARO4 for medium	#115	Sc_INT28B_FLANK5.acc	A	pDSM088996	Sc_PGK1.pro_0001	Sc_ARO4_OFP.orf_0001	Sc_TDH1.ter	B	pDSM089053	Sc_RPS9A.pro	Sc_PHA2.orf	Sc_TEF2.ter	C	pDSM089111	Sc_CHO1.pro	Sc_ARO2.orf	Agos_TEF1.ter_0002	D	pDSM089112	Sc_RPL8A.pro	Sc_RKI1.orf_0002	Sc_PGK1.ter_0001	E											Sc_INT28B_FLANK3.acc
SHK0066	pDSM089239	TRF011500		Gene Ladder	Optionally replace ARO4 for medium	#116	Sc_INT28B_FLANK5.acc	A	pDSM088996	Sc_PGK1.pro_0001	Sc_ARO4_OFP.orf_0001	Sc_TDH1.ter	B	pDSM089053	Sc_RPS9A.pro	Sc_PHA2.orf	Sc_TEF2.ter	C	pDSM089111	Sc_CHO1.pro	Sc_ARO2.orf	Agos_TEF1.ter_0002	D	pDSM089112	Sc_RPL8A.pro	Sc_RKI1.orf_0002	Sc_PGK1.ter_0001	E	pDSM089113	Sc_TDH3.pro	Sc_YHM2.orf	Sc_GPM1.ter	F						Sc_INT28B_FLANK3.acc
SHK0066	pDSM089240	TRF011501		Gene Ladder	Optionally replace ARO4 for medium	#117	Sc_INT28B_FLANK5.acc	A	pDSM088996	Sc_PGK1.pro_0001	Sc_ARO4_OFP.orf_0001	Sc_TDH1.ter	B	pDSM089053	Sc_RPS9A.pro	Sc_PHA2.orf	Sc_TEF2.ter	C	pDSM089111	Sc_CHO1.pro	Sc_ARO2.orf	Agos_TEF1.ter_0002	D	pDSM089112	Sc_RPL8A.pro	Sc_RKI1.orf_0002	Sc_PGK1.ter_0001	E	pDSM089113	Sc_TDH3.pro	Sc_YHM2.orf	Sc_GPM1.ter	F	pDSM089114	Spar_TEF1.pro	Atha_C4H.orf	Sc_ADH1.ter	G	Sc_INT28B_FLANK3.acc
SHK0066	pDSM089242	TRF011502		Backup design		#118	Sc_INT28B_FLANK5.acc	A	pDSM089116	Sc_MYO4.pro	Sc_ARO4_OFP.orf_0001	Sc_TDH1.ter	B																										Sc_INT28B_FLANK3.acc
